# TASC: A transcriptome-driven machine learning classifier to explore molecular heterogeneity and relapse-associated programs in T-cell Acute Lymphoblastic Leukemia

**DOI:** 10.64898/2025.12.23.696007

**Authors:** Cinzia Benetti, Omar Almolla, Giovanni Gambi, Annamaria Massa, Iannis Aifantis, Aristotelis Tsirigos, Francesco Boccalatte

## Abstract

T-cell acute lymphoblastic leukemia is a biologically heterogeneous malignancy characterized by diverse transcriptional and genomic alterations. Recent studies have defined a set of recurrent molecular subtypes associated with distinct differentiation stages and clinical outcomes. However, no unified framework currently exists for assigning these subtypes in a standardized and accessible manner. Existing approaches often rely on mutation or fusion detection and may overlook broader transcriptional programs. The lack of a comprehensive, transcriptome-based classification tool has hampered the use of subtype-specific insights in both research and clinical settings. Here, we present a machine learning–based classifier trained on transcriptomic data to predict previously defined multi-omic subtypes of T-cell acute lymphoblastic leukemia. The model accurately assigns subtype identity across patient samples and cell lines, and provides a practical tool for standardized molecular stratification, supporting future integration into diagnostic and translational workflows, as demonstrated by its ability to reveal subtype-specific patterns of relapse.
