## Supplementary Data 1 for "TASC: A transcriptome-driven machine learning classifier to explore molecular heterogeneity and relapse-associated programs in T-cell Acute Lymphoblastic Leukemia"

### Sheet: S1_Dataset List
List of data and resources used in the study
Publication	Data type	Dataset source	Identifyer	Description	Number of samples
Pölönen et.al. 2024, https://doi.org/10.1038/s41586-024-07807-0	Primary samples	Synapse	syn54032669	ComBat-Seq batch corrected and filtered bulk RNAseq data	1325
Verboom et.al. (https://doi.org/10.3324/haematol.2018.190587)	Primary samples	Gene Expression Omnibus	GSE110633	Raw sequencing data count matrix and fastqs	60
Verboom et.al. (https://doi.org/10.3324/haematol.2018.190587)	Primary samples	Gene Expression Omnibus	GSE110636	Raw sequencing data count matrix and fastqs from total bulkRNAseq cohort	25
Ngoc PCT, Tan SH, Tan TK, Chan MM et.al. (https://doi.org/10.1038/s41375-018-0110-4)	Cell lines	Gene Expression Omnibus	GSE103046	Raw sequencing data count matrix from total bulkRNAseq cohort	8
Gambi et. al. (https://doi.org/10.1016/j.molcel.2024.11.040)	Primary samples and cell lines	Gene Expression Omnibus	GSE243914	CUTTL3 cell line fastq from RNAseq experiment and raw count matrix from total RNAseq bulk data	24 primary samples, 5 cell lines
Stoeck et.al. (https://doi.org/10.1158/2159-8290.cd-13-0830)	Cell lines	Gene Expression Omnibus	GSE59810	CUTTL1 cell line fastq from RNAseq experiment	1
Evans et.al. (https://doi.org/10.1158/1078-0432.CCR-19-0551)	PDX	PedcBioPortal	PPTC (now, PIVOT)	Raw sequencing data count matrix from total bulkRNAseq	25
Teachey/Tan	scRNAseq	Single-Cell Pediatric Cancer Atlast	SCPCP000003	scRNAseq and matched bulkRNAseq of T-ALL and ETP-ALL samples	41 scRNAseq, 36 bulk RNAseq
