## Supplementary Data 3 for "TASC: A transcriptome-driven machine learning classifier to explore molecular heterogeneity and relapse-associated programs in T-cell Acute Lymphoblastic Leukemia"

### Sheet: S3_Model metrics
Metrics for each of the three tested models on the testing set for each class
Class	Model	Metric	Value
BCL11B	RF_DEG	BalancedAcc	0.667
ETP-like	RF_DEG	BalancedAcc	0.962
HOXA9 TCR	RF_DEG	BalancedAcc	0.571
KMT2A	RF_DEG	BalancedAcc	0.812
LMO2 γδ-like	RF_DEG	BalancedAcc	0.5
MLLT10	RF_DEG	BalancedAcc	0.524
NKX2-1	RF_DEG	BalancedAcc	0.897
SPI1	RF_DEG	BalancedAcc	0.667
TAL1 DP-like	RF_DEG	BalancedAcc	0.954
TAL1 αβ-like	RF_DEG	BalancedAcc	0.948
TLX1	RF_DEG	BalancedAcc	0.893
TLX3	RF_DEG	BalancedAcc	0.971
TME-enriched	RF_DEG	BalancedAcc	0.778	0.760477
BCL11B	RF_DEG	F1	0.5
ETP-like	RF_DEG	F1	0.877
HOXA9 TCR	RF_DEG	F1	0.235
KMT2A	RF_DEG	F1	0.769
LMO2 γδ-like	RF_DEG	F1	NA
MLLT10	RF_DEG	F1	0.091
NKX2-1	RF_DEG	F1	0.847
SPI1	RF_DEG	F1	0.5
TAL1 DP-like	RF_DEG	F1	0.888
TAL1 αβ-like	RF_DEG	F1	0.932
TLX1	RF_DEG	F1	0.871
TLX3	RF_DEG	F1	0.918
TME-enriched	RF_DEG	F1	0.667	0.576509
BCL11B	RF_DEG	Precision	1
ETP-like	RF_DEG	Precision	0.794
HOXA9 TCR	RF_DEG	Precision	0.667
KMT2A	RF_DEG	Precision	1
LMO2 γδ-like	RF_DEG	Precision	NA
MLLT10	RF_DEG	Precision	1
NKX2-1	RF_DEG	Precision	0.9
SPI1	RF_DEG	Precision	1
TAL1 DP-like	RF_DEG	Precision	0.816
TAL1 αβ-like	RF_DEG	Precision	0.96
TLX1	RF_DEG	Precision	0.974
TLX3	RF_DEG	Precision	0.872
TME-enriched	RF_DEG	Precision	0.824	0.894189
BCL11B	RF_DEG	Recall	0.333
ETP-like	RF_DEG	Recall	0.98
HOXA9 TCR	RF_DEG	Recall	0.143
KMT2A	RF_DEG	Recall	0.625
LMO2 γδ-like	RF_DEG	Recall	0
MLLT10	RF_DEG	Recall	0.048
NKX2-1	RF_DEG	Recall	0.8
SPI1	RF_DEG	Recall	0.333
TAL1 DP-like	RF_DEG	Recall	0.974
TAL1 αβ-like	RF_DEG	Recall	0.905
TLX1	RF_DEG	Recall	0.787
TLX3	RF_DEG	Recall	0.97
TME-enriched	RF_DEG	Recall	0.56	0.573692
BCL11B	RF_MVG	BalancedAcc	0.917
ETP-like	RF_MVG	BalancedAcc	0.994
HOXA9 TCR	RF_MVG	BalancedAcc	0.998
KMT2A	RF_MVG	BalancedAcc	0.969
LMO2 γδ-like	RF_MVG	BalancedAcc	0.929
MLLT10	RF_MVG	BalancedAcc	0.917
NKX2-1	RF_MVG	BalancedAcc	0.986
SPI1	RF_MVG	BalancedAcc	0.75
TAL1 DP-like	RF_MVG	BalancedAcc	0.978
TAL1 αβ-like	RF_MVG	BalancedAcc	0.961
TLX1	RF_MVG	BalancedAcc	0.983
TLX3	RF_MVG	BalancedAcc	0.981
TME-enriched	RF_MVG	BalancedAcc	0.889	0.94001
BCL11B	RF_MVG	F1	0.909
ETP-like	RF_MVG	F1	0.975
HOXA9 TCR	RF_MVG	F1	0.889
KMT2A	RF_MVG	F1	0.968
LMO2 γδ-like	RF_MVG	F1	0.923
MLLT10	RF_MVG	F1	0.909
NKX2-1	RF_MVG	F1	0.986
SPI1	RF_MVG	F1	0.667
TAL1 DP-like	RF_MVG	F1	0.955
TAL1 αβ-like	RF_MVG	F1	0.938
TLX1	RF_MVG	F1	0.983
TLX3	RF_MVG	F1	0.969
TME-enriched	RF_MVG	F1	0.875	0.914794
BCL11B	RF_MVG	Precision	1
ETP-like	RF_MVG	Precision	0.95
HOXA9 TCR	RF_MVG	Precision	0.8
KMT2A	RF_MVG	Precision	1
LMO2 γδ-like	RF_MVG	Precision	1
MLLT10	RF_MVG	Precision	1
NKX2-1	RF_MVG	Precision	1
SPI1	RF_MVG	Precision	1
TAL1 DP-like	RF_MVG	Precision	0.937
TAL1 αβ-like	RF_MVG	Precision	0.944
TLX1	RF_MVG	Precision	1
TLX3	RF_MVG	Precision	0.969
TME-enriched	RF_MVG	Precision	1	0.967566
BCL11B	RF_MVG	Recall	0.833
ETP-like	RF_MVG	Recall	1
HOXA9 TCR	RF_MVG	Recall	1
KMT2A	RF_MVG	Recall	0.938
LMO2 γδ-like	RF_MVG	Recall	0.857
MLLT10	RF_MVG	Recall	0.833
NKX2-1	RF_MVG	Recall	0.971
SPI1	RF_MVG	Recall	0.5
TAL1 DP-like	RF_MVG	Recall	0.975
TAL1 αβ-like	RF_MVG	Recall	0.932
TLX1	RF_MVG	Recall	0.967
TLX3	RF_MVG	Recall	0.969
TME-enriched	RF_MVG	Recall	0.778	0.876196
BCL11B	XGBoost_MVG	BalancedAcc	0.998
ETP-like	XGBoost_MVG	BalancedAcc	0.931
HOXA9 TCR	XGBoost_MVG	BalancedAcc	0.9
KMT2A	XGBoost_MVG	BalancedAcc	0.998
LMO2 γδ-like	XGBoost_MVG	BalancedAcc	NA
MLLT10	XGBoost_MVG	BalancedAcc	0.948
NKX2-1	XGBoost_MVG	BalancedAcc	0.998
SPI1	XGBoost_MVG	BalancedAcc	0.75
TAL1 DP-like	XGBoost_MVG	BalancedAcc	0.949
TAL1 αβ-like	XGBoost_MVG	BalancedAcc	0.969
TLX1	XGBoost_MVG	BalancedAcc	1
TLX3	XGBoost_MVG	BalancedAcc	0.997
TME-enriched	XGBoost_MVG	BalancedAcc	0.956	0.946818
BCL11B	XGBoost_MVG	F1	0.8
ETP-like	XGBoost_MVG	F1	0.919
HOXA9 TCR	XGBoost_MVG	F1	0.889
KMT2A	XGBoost_MVG	F1	0.929
LMO2 γδ-like	XGBoost_MVG	F1	NA
MLLT10	XGBoost_MVG	F1	0.857
NKX2-1	XGBoost_MVG	F1	0.968
SPI1	XGBoost_MVG	F1	0.667
TAL1 DP-like	XGBoost_MVG	F1	0.938
TAL1 αβ-like	XGBoost_MVG	F1	0.929
TLX1	XGBoost_MVG	F1	1
TLX3	XGBoost_MVG	F1	0.988
TME-enriched	XGBoost_MVG	F1	0.8	0.885179
BCL11B	XGBoost_MVG	Precision	0.667
ETP-like	XGBoost_MVG	Precision	0.977
HOXA9 TCR	XGBoost_MVG	Precision	1
KMT2A	XGBoost_MVG	Precision	0.867
LMO2 γδ-like	XGBoost_MVG	Precision	0
MLLT10	XGBoost_MVG	Precision	0.818
NKX2-1	XGBoost_MVG	Precision	0.938
SPI1	XGBoost_MVG	Precision	1
TAL1 DP-like	XGBoost_MVG	Precision	0.972
TAL1 αβ-like	XGBoost_MVG	Precision	0.908
TLX1	XGBoost_MVG	Precision	1
TLX3	XGBoost_MVG	Precision	0.977
TME-enriched	XGBoost_MVG	Precision	0.706
BCL11B	XGBoost_MVG	Recall	1
ETP-like	XGBoost_MVG	Recall	0.867
HOXA9 TCR	XGBoost_MVG	Recall	0.8
KMT2A	XGBoost_MVG	Recall	1
LMO2 γδ-like	XGBoost_MVG	Recall	NA
MLLT10	XGBoost_MVG	Recall	0.9
NKX2-1	XGBoost_MVG	Recall	1
SPI1	XGBoost_MVG	Recall	0.5
TAL1 DP-like	XGBoost_MVG	Recall	0.906
TAL1 αβ-like	XGBoost_MVG	Recall	0.952
TLX1	XGBoost_MVG	Recall	1
TLX3	XGBoost_MVG	Recall	1
TME-enriched	XGBoost_MVG	Recall	0.923
