## Supplementary Data 6 for "TASC: A transcriptome-driven machine learning classifier to explore molecular heterogeneity and relapse-associated programs in T-cell Acute Lymphoblastic Leukemia"

### Sheet: S5_AUC Table
AUC of the PR curve values for TASC model on the testing set
	TLX1	NKX2.1	TLX3	ETP.like	TAL1.DP.like	TAL1.αβ.like	TME.enriched	LMO2.γδ.like	KMT2A	SPI1	MLLT10	HOXA9.TCR	BCL11B
AUC - test	1	0.995058	0.998071	0.997673	0.984209	0.99289	0.96345	1	0.982902	1	0.99209	0.985277	1
AUC - train	0.95733	0.948919	0.991987	0.95009	0.95528	0.989472	0.528348	0.667931	0.881114	0.943242	0.747213	0.750443	0.894287
