## Supplementary Data 8 for "TASC: A transcriptome-driven machine learning classifier to explore molecular heterogeneity and relapse-associated programs in T-cell Acute Lymphoblastic Leukemia"

### Sheet: S6_Posterior prob. validation
Validation set predictions and probabilities, including 85 primary samples from the GSE110633 and GSE110636 cohorts
					Subtype probabilities TASC
ID	Cohort	True subtype	TALLSorts predicted subtype	TASC predicted subtype	TLX1	NKX2-1	TLX3	ETP-like	TAL1 DP-like	TAL1 αβ-like	TME-enriched	LMO2 γδ-like	KMT2A	SPI1	MLLT10	HOXA9 TCR	BCL11B
GSM3004643	GSE110637	TAL/LMO	TAL/LMO	ETP-like	0.016	0.024	0.054	0.216	0.048	0.166	0.06	0.13	0.116	0.01	0.082	0.016	0.062
GSM3004600	GSE110633	TAL/LMO	TAL/LMO	ETP-like	0.012	0.024	0.034	0.266	0.048	0.168	0.05	0.128	0.106	0.008	0.076	0.02	0.06
GSM3004549	GSE110633	TAL/LMO	TAL/LMO	TAL1 αβ-like	0.026	0.024	0.056	0.154	0.154	0.33	0.048	0.124	0.018	0.006	0.018	0.016	0.026
GSM3004621	GSE110637	TAL/LMO	TAL/LMO	TAL1 αβ-like	0.038	0.022	0.082	0.134	0.146	0.358	0.05	0.084	0.02	0.006	0.022	0.016	0.022
GSM3004603	GSE110633	TAL/LMO	TAL/LMO	TAL1 αβ-like	0.006	0.006	0.024	0.012	0.07	0.784	0.01	0.068	0.012	0.002	0	0.002	0.004
GSM3004566	GSE110633	TAL/LMO	TAL/LMO	TAL1 αβ-like	0.002	0	0.01	0.032	0.036	0.776	0.002	0.066	0.05	0.004	0.004	0	0.018
GSM3004581	GSE110633	TAL/LMO	TAL/LMO	TAL1 αβ-like	0.014	0.02	0.058	0.012	0.2	0.566	0.022	0.058	0.03	0.004	0.01	0.002	0.004
GSM3004633	GSE110637	TLX3	TLX3	TLX3	0.078	0.04	0.344	0.174	0.042	0.124	0.044	0.048	0.014	0.026	0.024	0.014	0.028
GSM3004594	GSE110633	TAL/LMO	TAL/LMO	TAL1 αβ-like	0.002	0.006	0.02	0.008	0.052	0.828	0.002	0.046	0.022	0	0.006	0.004	0.004
GSM3004572	GSE110633	TLX3	TLX3	TLX3	0.052	0.022	0.442	0.184	0.05	0.086	0.02	0.04	0.022	0.016	0.026	0.014	0.026
GSM3004577	GSE110633	TAL/LMO	TAL/LMO	ETP-like	0.07	0.04	0.148	0.268	0.11	0.08	0.072	0.04	0.054	0.016	0.032	0.018	0.052
GSM3004582	GSE110633	TAL/LMO	TAL/LMO	TAL1 αβ-like	0.01	0.02	0.012	0.006	0.19	0.698	0.006	0.04	0.006	0.002	0.008	0	0.002
GSM3004547	GSE110633	TAL/LMO	TAL/LMO	TAL1 αβ-like	0.006	0.004	0.016	0.02	0.03	0.872	0.004	0.038	0.002	0	0.002	0	0.006
GSM3004636	GSE110637	TAL/LMO	TAL/LMO	ETP-like	0.064	0.048	0.16	0.24	0.094	0.11	0.086	0.038	0.048	0.014	0.04	0.012	0.046
GSM3004553	GSE110633	Diverse	Diverse	ETP-like	0.026	0.034	0.146	0.4	0.04	0.076	0.024	0.036	0.058	0.044	0.032	0.004	0.08
GSM3004546	GSE110633	TAL/LMO	TAL/LMO	TAL1 αβ-like	0.002	0	0.006	0.018	0.058	0.85	0.004	0.024	0.026	0.002	0.008	0	0.002
GSM3004558	GSE110633	TAL/LMO	TAL/LMO	TAL1 αβ-like	0.002	0	0.01	0.01	0.034	0.892	0.004	0.024	0.018	0.002	0.002	0	0.002
GSM3004599	GSE110633	TLX3	TLX3	TLX3	0.068	0.016	0.356	0.198	0.04	0.082	0.02	0.022	0.006	0.054	0.03	0.006	0.102
GSM3004624	GSE110637	TAL/LMO	TAL/LMO	TAL1 αβ-like	0.004	0.012	0.002	0.01	0.14	0.784	0.004	0.022	0.016	0	0.002	0.002	0.002
GSM3004583	GSE110633	Diverse	Diverse	ETP-like	0.03	0.02	0.08	0.618	0.048	0.056	0.012	0.02	0.03	0.02	0.024	0.01	0.032
GSM3004585	GSE110633	HOXA_KMT2A	HOXA_KMT2A	KMT2A	0.012	0.004	0.01	0.258	0.006	0.032	0.008	0.02	0.542	0.002	0.082	0.01	0.014
GSM3004557	GSE110633	TAL/LMO	TAL/LMO	SPI1	0.034	0.062	0.076	0.106	0.136	0.068	0.016	0.018	0.012	0.42	0.032	0.006	0.014
GSM3004591	GSE110633	Diverse	Diverse	ETP-like	0.016	0.014	0.07	0.51	0.032	0.054	0.032	0.018	0.076	0.02	0.018	0.004	0.136
GSM3004626	GSE110637	TAL/LMO	TAL/LMO	TAL1 αβ-like	0.004	0.006	0.016	0.008	0.062	0.85	0.006	0.018	0.02	0	0	0.006	0.004
GSM3004567	GSE110633	TAL/LMO	TAL/LMO	TAL1 DP-like	0.076	0.148	0.066	0.026	0.344	0.226	0.026	0.016	0.032	0.014	0.018	0.006	0.002
GSM3004576	GSE110633	TAL/LMO	TAL/LMO	TAL1 DP-like	0.024	0.034	0.042	0.026	0.59	0.21	0.02	0.016	0.02	0.006	0.006	0	0.006
GSM3004625	GSE110637	TAL/LMO	TAL/LMO	SPI1	0.042	0.072	0.062	0.1	0.178	0.072	0.03	0.016	0.004	0.39	0.024	0.002	0.008
GSM3004551	GSE110633	TAL/LMO	TAL/LMO	TAL1 DP-like	0.008	0.032	0.022	0.008	0.638	0.248	0.004	0.014	0.01	0.002	0.012	0.002	0
GSM3004552	GSE110633	TAL/LMO	TAL/LMO	TAL1 αβ-like	0.006	0.006	0.012	0.01	0.074	0.864	0.006	0.014	0.004	0.002	0	0	0.002
GSM3004598	GSE110633	TAL/LMO	TAL/LMO	TAL1 αβ-like	0.002	0.004	0.016	0.02	0.034	0.882	0.006	0.014	0.01	0.002	0.004	0	0.006
GSM3004601	GSE110633	TLX3	TLX3	TLX3	0.14	0.032	0.394	0.064	0.094	0.08	0.014	0.014	0.026	0.008	0.064	0.03	0.04
GSM3004628	GSE110637	Diverse	Diverse	ETP-like	0.026	0.018	0.07	0.576	0.022	0.03	0.016	0.014	0.026	0.024	0.01	0.016	0.152
GSM3004632	GSE110637	Diverse	BCL11B	BCL11B	0.008	0.008	0.044	0.22	0.016	0.01	0.01	0.014	0.012	0.018	0.01	0	0.63
GSM3004545	GSE110633	TAL/LMO	TAL/LMO	TAL1 DP-like	0.018	0.03	0.024	0.008	0.686	0.18	0.012	0.012	0.01	0.006	0.01	0.004	0
GSM3004554	GSE110633	TLX3	TLX3	TLX3	0.06	0.014	0.652	0.116	0.016	0.03	0.024	0.012	0.024	0	0.01	0.016	0.026
GSM3004561	GSE110633	TLX3	TLX3	TLX3	0.09	0.026	0.482	0.116	0.07	0.046	0.068	0.012	0.018	0.008	0.038	0.02	0.006
GSM3004571	GSE110633	Diverse	Diverse	BCL11B	0.01	0.002	0.086	0.228	0.02	0.012	0.018	0.012	0.008	0.01	0.01	0.002	0.582
GSM3004584	GSE110633	TLX3	TLX3	TLX3	0.098	0.03	0.522	0.1	0.034	0.054	0.016	0.012	0.026	0.004	0.026	0.028	0.05
GSM3004596	GSE110633	TAL/LMO	TAL/LMO	TAL1 DP-like	0.01	0.002	0.022	0.006	0.568	0.354	0.004	0.012	0.014	0.004	0.004	0	0
GSM3004597	GSE110633	Diverse	Diverse	ETP-like	0.006	0.01	0.098	0.608	0.028	0.026	0.012	0.012	0.05	0.024	0.014	0.006	0.106
GSM3004620	GSE110637	TLX3	TLX3	TLX3	0.122	0.07	0.43	0.036	0.128	0.058	0.028	0.012	0.032	0.004	0.052	0.028	0
GSM3004642	GSE110637	TAL/LMO	TAL/LMO	TAL1 αβ-like	0.002	0.006	0.026	0.02	0.036	0.862	0.01	0.012	0.012	0	0.004	0.002	0.008
GSM3004569	GSE110633	Diverse	Diverse	ETP-like	0.002	0.004	0.07	0.584	0.018	0.044	0.016	0.01	0.036	0.01	0.032	0.012	0.162
GSM3004573	GSE110633	TLX3	TLX3	TLX3	0.054	0.05	0.454	0.138	0.052	0.092	0.048	0.01	0.032	0.024	0.024	0.018	0.004
GSM3004580	GSE110633	TLX1	TLX1	TLX3	0.214	0.04	0.288	0.148	0.076	0.072	0.032	0.01	0.018	0.01	0.052	0.034	0.006
GSM3004587	GSE110633	TAL/LMO	TAL/LMO	TAL1 αβ-like	0	0.002	0.044	0.004	0.042	0.872	0.018	0.01	0.006	0	0.002	0	0
GSM3004604	GSE110633	HOXA_KMT2A	HOXA_KMT2A	KMT2A	0.002	0.008	0.014	0.088	0.016	0.024	0.008	0.01	0.782	0.004	0.036	0.002	0.006
GSM3004631	GSE110637	TAL/LMO	TAL/LMO	TAL1 DP-like	0.054	0.136	0.15	0.016	0.318	0.214	0.04	0.01	0.02	0.014	0.014	0.012	0.002
GSM3004634	GSE110637	TLX3	TLX3	TLX3	0.088	0.086	0.376	0.146	0.06	0.106	0.028	0.01	0.02	0.028	0.028	0.018	0.006
GSM3004637	GSE110637	TLX1	TLX1	TLX3	0.138	0.074	0.354	0.102	0.092	0.092	0.042	0.01	0.01	0.004	0.034	0.038	0.01
GSM3004638	GSE110637	HOXA_KMT2A	HOXA_KMT2A	KMT2A	0.014	0.004	0.016	0.25	0.022	0.064	0.012	0.01	0.5	0.004	0.072	0.02	0.012
GSM3004548	GSE110633	TLX3	TLX3	TLX3	0.092	0.054	0.598	0.022	0.094	0.048	0.03	0.008	0.024	0.004	0.012	0.014	0
GSM3004556	GSE110633	TAL/LMO	TAL/LMO	TAL1 αβ-like	0.002	0.014	0.012	0.01	0.12	0.784	0.004	0.008	0.026	0.004	0.002	0.004	0.01
GSM3004563	GSE110633	Diverse	Diverse	ETP-like	0.01	0.01	0.074	0.594	0.016	0.02	0.016	0.008	0.024	0.02	0.012	0.018	0.178
GSM3004570	GSE110633	TAL/LMO	TAL/LMO	TAL1 αβ-like	0.022	0.052	0.044	0.012	0.262	0.556	0.01	0.008	0.014	0.006	0.01	0.002	0.002
GSM3004586	GSE110633	TAL/LMO	TAL/LMO	TAL1 αβ-like	0.006	0.002	0.062	0.01	0.118	0.762	0.016	0.008	0.01	0.002	0.004	0	0
GSM3004590	GSE110633	Diverse	Diverse	ETP-like	0.064	0.048	0.2	0.36	0.07	0.072	0.056	0.008	0.02	0.01	0.04	0.026	0.026
GSM3004595	GSE110633	TAL/LMO	TAL/LMO	TAL1 DP-like	0.014	0.02	0.018	0.006	0.662	0.258	0.008	0.008	0.002	0.002	0.002	0	0
GSM3004630	GSE110637	Diverse	Diverse	ETP-like	0.032	0.024	0.128	0.544	0.03	0.02	0.06	0.008	0.032	0.05	0.028	0.018	0.026
GSM3004635	GSE110637	TAL/LMO	TAL/LMO	TAL1 DP-like	0.034	0.046	0.084	0.018	0.54	0.188	0.048	0.008	0.018	0.004	0.004	0.002	0.006
GSM3004555	GSE110633	TLX1	TLX1	TLX1	0.398	0.076	0.178	0.018	0.116	0.068	0.02	0.006	0.034	0.004	0.04	0.036	0.006
GSM3004560	GSE110633	TLX3	TLX3	TLX3	0.116	0.02	0.506	0.072	0.082	0.012	0.044	0.006	0.012	0.014	0.058	0.056	0.002
GSM3004565	GSE110633	Diverse	Diverse	ETP-like	0.02	0.016	0.104	0.614	0.022	0.024	0.046	0.006	0.018	0.044	0.024	0.02	0.042
GSM3004579	GSE110633	TAL/LMO	TAL/LMO	TAL1 DP-like	0.02	0.028	0.074	0.004	0.566	0.276	0.016	0.006	0.008	0	0.002	0	0
GSM3004588	GSE110633	TLX1	TLX1	TAL1 DP-like	0.256	0.084	0.126	0.022	0.362	0.054	0.032	0.006	0.014	0.01	0.026	0.008	0
GSM3004627	GSE110637	TLX3	TLX3	TLX3	0.06	0.022	0.576	0.08	0.064	0.052	0.068	0.006	0.02	0.002	0.036	0.01	0.004
GSM3004559	GSE110633	HOXA_KMT2A	HOXA_KMT2A	KMT2A	0.016	0.01	0.024	0.228	0.028	0.038	0.028	0.004	0.364	0	0.22	0.034	0.006
GSM3004568	GSE110633	TAL/LMO	TAL/LMO	TAL1 DP-like	0.014	0.03	0.084	0.006	0.626	0.204	0.02	0.004	0.006	0.004	0	0.002	0
GSM3004574	GSE110633	TAL/LMO	TAL/LMO	TAL1 DP-like	0.028	0.022	0.072	0.012	0.59	0.22	0.026	0.004	0.008	0.002	0.006	0.006	0.004
GSM3004578	GSE110633	TAL/LMO	TAL/LMO	TAL1 DP-like	0.024	0.042	0.02	0.01	0.69	0.198	0.002	0.004	0.008	0	0.002	0	0
GSM3004589	GSE110633	HOXA_MLLT10	HOXA_MLLT10	MLLT10	0.016	0.012	0.032	0.082	0.056	0.02	0.014	0.004	0.048	0.006	0.636	0.074	0
GSM3004602	GSE110633	TLX3	TLX3	TLX3	0.042	0.01	0.692	0.15	0.008	0.01	0.006	0.004	0.022	0.006	0.01	0.012	0.028
GSM3004641	GSE110637	TLX1	TLX1	TLX1	0.39	0.028	0.224	0.048	0.088	0.03	0.042	0.004	0.026	0.01	0.054	0.05	0.006
GSM3004575	GSE110633	TLX3	TLX3	TLX3	0.17	0.05	0.532	0.038	0.1	0.04	0.016	0.002	0.01	0.008	0.016	0.018	0
GSM3004592	GSE110633	TLX1	TLX1	TLX1	0.454	0.06	0.136	0.082	0.1	0.028	0.024	0.002	0.02	0.018	0.034	0.038	0.004
GSM3004623	GSE110637	TLX1	TLX1	TLX1	0.366	0.082	0.266	0.016	0.096	0.054	0.022	0.002	0.022	0.004	0.032	0.034	0.004
GSM3004550	GSE110633	Diverse	Diverse	ETP-like	0.006	0	0.032	0.784	0.008	0.006	0.008	0	0.022	0.002	0.03	0.008	0.094
GSM3004562	GSE110633	TLX3	TLX3	TLX3	0.086	0.018	0.564	0.12	0.036	0.04	0.028	0	0.014	0.006	0.026	0.032	0.03
GSM3004564	GSE110633	HOXA_MLLT10	HOXA_MLLT10	MLLT10	0.04	0.012	0.034	0.096	0.016	0.024	0.02	0	0.124	0	0.552	0.082	0
GSM3004593	GSE110633	TLX1	TLX1	TLX1	0.428	0.028	0.232	0.052	0.072	0.02	0.028	0	0.032	0.008	0.05	0.044	0.006
GSM3004622	GSE110637	TLX3	TLX3	TLX3	0.036	0.01	0.788	0.066	0.016	0.024	0.024	0	0.004	0	0.006	0.01	0.016
GSM3004629	GSE110637	HOXA_MLLT10	HOXA_MLLT10	MLLT10	0.042	0.012	0.032	0.106	0.024	0.02	0.024	0	0.13	0.002	0.52	0.088	0
GSM3004639	GSE110637	TAL/LMO	TAL/LMO	TAL1 DP-like	0.234	0.104	0.164	0.018	0.348	0.052	0.03	0	0.014	0.01	0.02	0.006	0
GSM3004640	GSE110637	TLX1	TLX1	TLX1	0.382	0.046	0.188	0.07	0.086	0.038	0.026	0	0.018	0.03	0.046	0.032	0.038
GSM3004644	GSE110637	HOXA_KMT2A	HOXA_KMT2A	KMT2A	0.006	0	0.018	0.07	0.02	0.026	0.006	0	0.792	0.006	0.044	0.01	0.002
