## Supplementary Data 9 for "TASC: A transcriptome-driven machine learning classifier to explore molecular heterogeneity and relapse-associated programs in T-cell Acute Lymphoblastic Leukemia"

### Sheet: S7_Cell Lines
TASC predictions for 10 T-ALL cell lines
			Subtype probabilities TASC
Cell line name	Literature reported subtype	TASC predicted subtype	TLX1	NKX2-1	TLX3	ETP-like	TAL1 DP-like	TAL1 αβ-like	TME-enriched	LMO2 γδ-like	KMT2A	SPI1	MLLT10	HOXA9 TCR	BCL11B
JURKAT	TAL1	TAL1 DP-like	0.034	0.056	0.086	0.098	0.196	0.16	0.03	0.018	0.158	0.018	0.102	0.044	0
RPMI-8402	TAL1	TAL1 αβ-like	0.046	0.074	0.098	0.106	0.12	0.17	0.05	0.016	0.158	0.014	0.106	0.026	0.016
CCRF-CEM	TAL1	NA	0.076	0.148	0.162	0.162	0.094	0.074	0.076	0.024	0.02	0.056	0.054	0.02	0.034
MOLT-4	TAL1	TAL1 αβ-like	0.056	0.086	0.076	0.04	0.288	0.262	0.026	0.018	0.084	0.004	0.052	0.006	0.002
HBP-ALL	TLX3	TLX3	0.104	0.046	0.394	0.062	0.092	0.018	0.07	0.004	0.038	0.026	0.09	0.048	0.008
TALL-1	TAL1	TAL1 DP-like	0.104	0.172	0.08	0.114	0.24	0.074	0.046	0.016	0.018	0.074	0.038	0.024	0
DND-41	TLX3	TLX3	0.094	0.064	0.326	0.064	0.062	0.018	0.038	0.01	0.052	0.024	0.134	0.108	0.006
LOUCY	ETP	ETP-like	0.02	0.028	0.08	0.414	0.022	0.022	0.024	0.008	0.104	0.02	0.138	0.09	0.03
CUTTL3	ETP	ETP-like	0.022	0.024	0.088	0.356	0.038	0.076	0.032	0.018	0.14	0.016	0.11	0.042	0.038
CUTTL1	TAL1	TAL1 DP-like	0.074	0.118	0.082	0.044	0.384	0.136	0.024	0.008	0.024	0.036	0.054	0.012	0.004
