## Supplementary Data 10 for "TASC: A transcriptome-driven machine learning classifier to explore molecular heterogeneity and relapse-associated programs in T-cell Acute Lymphoblastic Leukemia"

### Sheet: S8_scRNAseq
Matched bulk/scRNAseq prediction data from
Bulk id	Preducted class	scRNAseq patient id	ETP status	scRNAseq experiment id	All predicted classes	Predicted majoritary class
SCPCL000872	ETP-like	SCPCS000060	Early T-cell precursor T-cell acute lymphoblastic leukemia	SCPCL000701	ETP-like	ETP-like
SCPCL000883	ETP-like	SCPCS000061	Early T-cell precursor T-cell acute lymphoblastic leukemia	SCPCL000055	ETP-like;SPI1	ETP-like
SCPCL000884	ETP-like	SCPCS000062	Early T-cell precursor T-cell acute lymphoblastic leukemia	SCPCL000056	ETP-like	ETP-like
SCPCL000894	ETP-like	SCPCS000063	Early T-cell precursor T-cell acute lymphoblastic leukemia	SCPCL000057	ETP-like	ETP-like
SCPCL000897	ETP-like	SCPCS000064	Early T-cell precursor T-cell acute lymphoblastic leukemia	SCPCL000711	ETP-like;TME-enriched	ETP-like
SCPCL000866	KMT2A	SCPCS000065	Early T-cell precursor T-cell acute lymphoblastic leukemia	SCPCL000058	ETP-like;TME-enriched	ETP-like
SCPCL000870	TAL1 αβ-like	SCPCS000066	Early T-cell precursor T-cell acute lymphoblastic leukemia	SCPCL000059	TAL1 αβ-like;TAL1 DP-like;ETP-like	TAL1 αβ-like
SCPCL000871	TLX3	SCPCS000067	Early T-cell precursor T-cell acute lymphoblastic leukemia	SCPCL000700	ETP-like	ETP-like
SCPCL000877	TLX3	SCPCS000069	Early T-cell precursor T-cell acute lymphoblastic leukemia	SCPCL000702	TLX3;ETP-like	TLX3
SCPCL000890	ETP-like	SCPCS000070	Early T-cell precursor T-cell acute lymphoblastic leukemia	SCPCL000061	ETP-like	ETP-like
SCPCL000889	ETP-like	SCPCS000071	Early T-cell precursor T-cell acute lymphoblastic leukemia	SCPCL000062	ETP-like	ETP-like
SCPCL000874	ETP-like	SCPCS000072	Early T-cell precursor T-cell acute lymphoblastic leukemia	SCPCL000063	ETP-like	ETP-like
SCPCL000888	ETP-like	SCPCS000073	Early T-cell precursor T-cell acute lymphoblastic leukemia	SCPCL000064	ETP-like	ETP-like
SCPCL000875	ETP-like	SCPCS000074	Early T-cell precursor T-cell acute lymphoblastic leukemia	SCPCL000065	ETP-like	ETP-like
SCPCL000887	ETP-like	SCPCS000075	Early T-cell precursor T-cell acute lymphoblastic leukemia	SCPCL000707	ETP-like	ETP-like
SCPCL000895	ETP-like	SCPCS000076	Early T-cell precursor T-cell acute lymphoblastic leukemia	SCPCL000066	ETP-like	ETP-like
SCPCL000865	ETP-like	SCPCS000077	Early T-cell precursor T-cell acute lymphoblastic leukemia	SCPCL000067	ETP-like	ETP-like
SCPCL000868	ETP-like	SCPCS000078	Early T-cell precursor T-cell acute lymphoblastic leukemia	SCPCL000068	ETP-like	ETP-like
SCPCL000899	ETP-like	SCPCS000079	Early T-cell precursor T-cell acute lymphoblastic leukemia	SCPCL000069	ETP-like	ETP-like
SCPCL000867	ETP-like	SCPCS000080	Early T-cell precursor T-cell acute lymphoblastic leukemia	SCPCL000070	ETP-like	ETP-like
SCPCL000873	TLX3	SCPCS000081	Early T-cell precursor T-cell acute lymphoblastic leukemia	SCPCL000071	ETP-like	ETP-like
SCPCL000876	KMT2A	SCPCS000082	Early T-cell precursor T-cell acute lymphoblastic leukemia	SCPCL000072	ETP-like	ETP-like
SCPCL000879	ETP-like	SCPCS000083	Early T-cell precursor T-cell acute lymphoblastic leukemia	SCPCL000073	ETP-like	ETP-like
SCPCL000885	ETP-like	SCPCS000084	Early T-cell precursor T-cell acute lymphoblastic leukemia	SCPCL000074	ETP-like;SPI1	ETP-like
SCPCL000891	KMT2A	SCPCS000085	Early T-cell precursor T-cell acute lymphoblastic leukemia	SCPCL000708	ETP-like	ETP-like
SCPCL000893	ETP-like	SCPCS000087	Early T-cell precursor T-cell acute lymphoblastic leukemia	SCPCL000709	ETP-like	ETP-like
SCPCL000900	ETP-like	SCPCS000089	Early T-cell precursor T-cell acute lymphoblastic leukemia	SCPCL000712	ETP-like	ETP-like
SCPCL000869	MLLT10	SCPCS000090	Non-early T-cell precursor T-cell acute lymphoblastic leukemia	SCPCL000076	ETP-like	ETP-like
SCPCL000896	TLX3	SCPCS000091	Non-early T-cell precursor T-cell acute lymphoblastic leukemia	SCPCL000710	TLX3;ETP-like	TLX3
SCPCL000901	TAL1 αβ-like	SCPCS000092	Non-early T-cell precursor T-cell acute lymphoblastic leukemia	SCPCL000077	TAL1 αβ-like;ETP-like	TAL1 αβ-like
SCPCL000880	ETP-like	SCPCS000093	Non-early T-cell precursor T-cell acute lymphoblastic leukemia	SCPCL000078	ETP-like	ETP-like
SCPCL000878	TAL1 αβ-like	SCPCS000095	Non-early T-cell precursor T-cell acute lymphoblastic leukemia	SCPCL000080	TAL1 αβ-like;TAL1 DP-like;ETP-like	TAL1 αβ-like
SCPCL000898	TLX3	SCPCS000096	Non-early T-cell precursor T-cell acute lymphoblastic leukemia	SCPCL000081	TLX3;ETP-like	TLX3
SCPCL000881	ETP-like	SCPCS000097	Non-early T-cell precursor T-cell acute lymphoblastic leukemia	SCPCL000703	ETP-like	ETP-like
SCPCL000882	TAL1 αβ-like	SCPCS000098	Non-early T-cell precursor T-cell acute lymphoblastic leukemia	SCPCL000704	ETP-like;TAL1 DP-like	ETP-like
SCPCL000886	TAL1 DP-like	SCPCS000099	Non-early T-cell precursor T-cell acute lymphoblastic leukemia	SCPCL000706	ETP-like;SPI1	ETP-like
