## Supplementary Data 11 for "TASC: A transcriptome-driven machine learning classifier to explore molecular heterogeneity and relapse-associated programs in T-cell Acute Lymphoblastic Leukemia"

### Sheet: S9_DGE DX-RX
List of significative DGE results in the dx-rx cohort
	Gene id	baseMean	log2FoldChange	lfcSE	stat	pvalue	padj	gene_name
Common resistance mechanisms (normalized by subtype)	ENSG00000074590	21.6894	4.16247	0.924534	4.50224	6.72424e-06	0.0222745	NUAK1
	ENSG00000148600	217.912	-2.93238	0.548155	-5.34955	8.8175e-08	0.000408921	CDHR1
	ENSG00000198691	94.5647	-2.68863	0.560275	-4.79877	1.59643e-06	0.00616968	ABCA4
	ENSG00000205777	16.4164	-22.4194	3.07757	-7.28478	3.22203e-13	3.73562e-09	GAGE1
	ENSG00000239975	6.47406	-20.9856	3.0778	-6.81836	9.20851e-12	7.11756e-08	IGKV1D-33
	ENSG00000262943	10.7912	-22.7398	3.07765	-7.38868	1.48288e-13	3.4385e-09	ALOX12P2
	ENSG00000277053	7.50431	18.7123	3.0662	6.10277	1.04246e-09	6.04312e-06	GTF2IP1
	ENSG00000280177	127.402	-2.61834	0.589476	-4.44181	8.92039e-06	0.0258558
TAL1 DP-like specific differential analysis	ENSG00000090402	192.561	-25.1209	4.78514	-5.24976	1.52295e-07	0.000312662	SI
	ENSG00000109339	200.951	-5.06061	1.29026	-3.92216	8.77575e-05	0.0391731	MAPK10
	ENSG00000116661	239.074	-6.037	1.47251	-4.0998	4.13503e-05	0.0231524	FBXO2
	ENSG00000124568	286.776	-25.6975	4.78504	-5.37038	7.85718e-08	0.000241962	SLC17A1
	ENSG00000132517	96.7771	-3.92226	0.999493	-3.92425	8.69992e-05	0.0391731	SLC52A1
	ENSG00000135931	1118.18	-5.79447	1.39775	-4.14556	3.38985e-05	0.0195732	ARMC9
	ENSG00000137834	277.721	-3.71493	0.851878	-4.36087	1.29547e-05	0.00920629	SMAD6
	ENSG00000148143	221.025	3.73091	0.69285	5.38488	7.24938e-08	0.000241962	ZNF462
	ENSG00000148677	116.486	8.80135	1.68316	5.22906	1.70375e-07	0.000314802	ANKRD1
	ENSG00000148734	878.766	-4.91698	1.14888	-4.27979	1.87073e-05	0.0123448	NPFFR1
	ENSG00000152580	184.159	-5.75264	1.46339	-3.93103	8.4582e-05	0.0391731	IGSF10
	ENSG00000164256	426.445	-26.2702	4.78497	-5.49016	4.01571e-08	0.000208245	PRDM9
	ENSG00000164363	167.523	-4.03786	0.733016	-5.50855	3.61793e-08	0.000208245	SLC6A18
	ENSG00000165646	134.138	-4.24373	0.889728	-4.76969	1.84507e-06	0.00179428	SLC18A2
	ENSG00000168243	144.734	6.81482	1.34705	5.05906	4.21327e-07	0.000556061	GNG4
	ENSG00000179603	105.552	6.9564	1.52335	4.56651	4.95901e-06	0.00398381	GRM8
	ENSG00000180525	173.278	-6.62199	1.59474	-4.15239	3.2902e-05	0.0195732	DIP2C-AS1
	ENSG00000183092	195.583	-5.71045	1.45725	-3.91866	8.90442e-05	0.0391731	BEGAIN
	ENSG00000184302	418.685	6.29025	1.19758	5.25247	1.50071e-07	0.000312662	SIX6
	ENSG00000189332	149.173	-23.4431	4.78524	-4.89905	9.63004e-07	0.000988523	SLC25A51P4
	ENSG00000206727	29.3311	-8.35427	2.05432	-4.06668	4.76882e-05	0.0259157	SNORD116-9
	ENSG00000206737	521.745	-26.3685	4.78494	-5.51073	3.57349e-08	0.000208245	RNVU1-18
	ENSG00000207014	25.1478	8.0792	2.09133	3.86319	0.000111917	0.0469975	SNORD116-3
	ENSG00000207389	1940.95	-3.93529	0.833028	-4.72408	2.31159e-06	0.00203387	RNU1-4
	ENSG00000211728	49.1189	9.04453	2.2711	3.98245	6.82083e-05	0.0350079	TRBV5-6
	ENSG00000213075	123.14	-24.4736	4.78532	-5.11429	3.14916e-07	0.000447593	RPL31P11
	ENSG00000235920	167.355	-24.9153	4.78519	-5.20674	1.92185e-07	0.000322818	THRAP3P3
	ENSG00000238062	190.082	-24.6084	4.78515	-5.14266	2.70882e-07	0.000417091	SPATA3-AS1
	ENSG00000243302	50.6054	-9.1306	2.19832	-4.15343	3.27522e-05	0.0195732
	ENSG00000258864	24.4098	-8.08093	2.08958	-3.86725	0.000110068	0.0469975
	ENSG00000260170	84.8554	-9.87727	1.95978	-5.03998	4.65582e-07	0.000573503
	ENSG00000264462	90.0824	-22.7632	4.78551	-4.75669	1.96794e-06	0.00181808	MIR3648-2
	ENSG00000270316	44.8013	-8.95389	2.08926	-4.28567	1.82187e-05	0.0123448	BORCS7-ASMT
	ENSG00000270505	32.3204	-8.49602	2.16036	-3.93269	8.40005e-05	0.0391731	IGHV1OR15-1
	ENSG00000272772	134.712	-6.68379	1.35431	-4.93521	8.00641e-07	0.000870202
	ENSG00000273730	412.414	-26.1723	4.78497	-5.46969	4.50819e-08	0.000208245	5_8S_rRNA
	ENSG00000274917	336.143	-25.3076	4.78501	-5.28894	1.23027e-07	0.000312662	RNA5-8SN5
	ENSG00000275757	88.5979	23.9798	4.78549	5.01093	5.41669e-07	0.000625526	5_8S_rRNA
	ENSG00000276831	146.735	-7.66826	1.82807	-4.19472	2.73204e-05	0.0174069
	ENSG00000278196	81.1939	-8.48993	2.16569	-3.9202	8.84757e-05	0.0391731	IGLV2-8
	ENSG00000280362	1149.77	-6.22677	1.33158	-4.67621	2.92224e-06	0.00245429
	ENSG00000289316	36.0192	-8.64514	1.92551	-4.48979	7.12934e-06	0.00526915
	ENSG00000291338	721.433	3.74363	0.932889	4.01294	5.99673e-05	0.0316576
	ENSG00000292373	55.0695	-6.15408	1.35427	-4.54421	5.51418e-06	0.00424523	IL9R
TAL1 αβ-like specific differential analysis	ENSG00000000003	176.68	-8.33491	1.41757	-5.87971	4.10981e-09	2.37964e-06	TSPAN6
	ENSG00000001036	169.129	3.84212	0.949179	4.04783	5.16944e-05	0.00458608	FUCA2
	ENSG00000002586	6092.27	-2.43933	0.657308	-3.71109	0.000206365	0.0140717	CD99
	ENSG00000004866	106.59	3.99013	1.04907	3.80349	0.000142674	0.0106976	ST7
	ENSG00000005249	247.185	3.25107	0.848117	3.83328	0.000126448	0.00960045	PRKAR2B
	ENSG00000012223	157.76	5.90737	1.75207	3.37164	0.000747214	0.0368912	LTF
	ENSG00000016490	963.97	-2.80784	0.701972	-3.99993	6.33615e-05	0.00540067	CLCA1
	ENSG00000022267	483.395	-3.62978	0.99747	-3.63899	0.000273713	0.017539	FHL1
	ENSG00000024422	1033.55	-3.91708	1.13133	-3.46238	0.000535425	0.0289146	EHD2
	ENSG00000031081	387.516	2.17326	0.658852	3.29856	0.000971835	0.0458513	ARHGAP31
	ENSG00000034053	1302.33	4.31227	1.00378	4.29602	1.73889e-05	0.00204038	APBA2
	ENSG00000046889	2305.26	5.46378	1.16879	4.67471	2.94366e-06	0.000443267	PREX2
	ENSG00000048052	1676.18	4.01811	1.06272	3.78096	0.000156225	0.0114756	HDAC9
	ENSG00000049246	324.98	4.70509	1.16222	4.04838	5.15737e-05	0.00458608	PER3
	ENSG00000050030	42.4712	-5.10485	1.42147	-3.59125	0.00032909	0.0200224	NEXMIF
	ENSG00000051128	145.971	5.79659	1.40049	4.13898	3.48853e-05	0.00340745	HOMER3
	ENSG00000053747	373.035	7.73579	1.63929	4.71898	2.37028e-06	0.000385865	LAMA3
	ENSG00000056487	132.278	-6.77368	1.47578	-4.58991	4.43437e-06	0.000641032	PHF21B
	ENSG00000057294	29.5367	4.47932	1.31723	3.40055	0.000672509	0.0345234	PKP2
	ENSG00000058866	104.688	3.89099	0.833837	4.66637	3.06566e-06	0.000454069	DGKG
	ENSG00000061676	142.599	-3.25447	0.860059	-3.78401	0.000154323	0.0114288	NCKAP1
	ENSG00000063438	116.899	-4.43201	1.19501	-3.70876	0.000208273	0.0141485	AHRR
	ENSG00000064201	101.338	3.51395	1.0663	3.29545	0.000982626	0.0460001	TSPAN32
	ENSG00000064886	17873.2	-3.63029	0.757959	-4.78956	1.67144e-06	0.000293232	CHI3L2
	ENSG00000065534	108.839	5.72306	1.17907	4.85386	1.2108e-06	0.00024043	MYLK
	ENSG00000065833	50.9632	6.96799	2.01903	3.45115	0.000558198	0.0298421	ME1
	ENSG00000066468	29.6759	5.42007	1.4969	3.62086	0.000293624	0.0184229	FGFR2
	ENSG00000070159	205.672	-7.36068	1.45877	-5.0458	4.51617e-07	0.00011028	PTPN3
	ENSG00000070182	134.585	2.46445	0.72719	3.38901	0.000701452	0.0353463	SPTB
	ENSG00000073861	79.5936	-5.20279	1.52821	-3.40451	0.000662832	0.0342211	TBX21
	ENSG00000074181	1401.91	-8.25691	1.16734	-7.07329	1.513e-12	1.95285e-09	NOTCH3
	ENSG00000074416	427.463	4.29329	0.704143	6.09718	1.07955e-09	6.96697e-07	MGLL
	ENSG00000074660	145.621	-5.94561	1.39877	-4.25059	2.13209e-05	0.00239298	SCARF1
	ENSG00000075213	20.369	7.87132	2.37308	3.31693	0.000910135	0.0435083	SEMA3A
	ENSG00000075340	60.157	3.04549	0.924726	3.2934	0.000989841	0.0460142	ADD2
	ENSG00000078018	208.993	5.92386	1.48058	4.00103	6.30667e-05	0.00540067	MAP2
	ENSG00000078081	126.901	-3.51919	0.83837	-4.19766	2.69684e-05	0.00287487	LAMP3
	ENSG00000079215	950.074	-4.53226	1.05395	-4.30026	1.70594e-05	0.00202805	SLC1A3
	ENSG00000080644	117.238	-5.54729	1.4874	-3.72953	0.00019184	0.0132818	CHRNA3
	ENSG00000080709	50.5535	-6.09599	1.57248	-3.87667	0.000105894	0.00846684	KCNN2
	ENSG00000087510	70.3558	-6.98636	1.48671	-4.69919	2.6119e-06	0.000414009	TFAP2C
	ENSG00000090975	4133.6	-3.28637	0.716572	-4.58624	4.51298e-06	0.000647219	PITPNM2
	ENSG00000099889	133.623	-3.05064	0.877291	-3.47734	0.000506421	0.0280706	ARVCF
	ENSG00000100320	276.483	-4.25988	1.09683	-3.88383	0.000102826	0.0082949	RBFOX2
	ENSG00000100678	70.9635	6.98559	1.93197	3.61579	0.000299435	0.0186579	SLC8A3
	ENSG00000102302	40.434	-3.81723	1.07864	-3.53894	0.00040174	0.0231931	FGD1
	ENSG00000102678	526.628	5.80359	1.24334	4.66774	3.04524e-06	0.000454069	FGF9
	ENSG00000102760	554.003	-3.28095	0.746113	-4.39739	1.09562e-05	0.0014093	RGCC
	ENSG00000102780	777.312	-3.39606	0.952591	-3.56507	0.000363758	0.0215512	DGKH
	ENSG00000103253	114.473	-3.03433	0.791162	-3.83528	0.000125424	0.0095629	HAGHL
	ENSG00000103260	96.9317	-4.57011	1.09168	-4.18632	2.83516e-05	0.00296888	METRN
	ENSG00000103723	77.0058	-5.73866	1.72692	-3.32306	0.000890348	0.0427888	AP3B2
	ENSG00000104723	274.542	-5.11469	1.03675	-4.93339	8.08133e-07	0.000173845	TUSC3
	ENSG00000104728	396.232	-4.36144	1.18244	-3.68852	0.00022556	0.0151519	ARHGEF10
	ENSG00000105270	1369.27	-4.8364	0.740229	-6.53365	6.41869e-11	6.44365e-08	CLIP3
	ENSG00000105472	620.996	-3.84877	0.932985	-4.12522	3.70379e-05	0.00354099	CLEC11A
	ENSG00000105855	941.093	5.7816	0.941581	6.14031	8.23592e-10	5.51196e-07	ITGB8
	ENSG00000105929	279.327	-5.00739	1.08643	-4.60902	4.04564e-06	0.000589554	ATP6V0A4
	ENSG00000106537	572.558	3.3129	0.86791	3.8171	0.000135031	0.0101667	TSPAN13
	ENSG00000106546	2492.21	4.98418	0.729019	6.83683	8.09658e-12	9.75368e-09	AHR
	ENSG00000107130	170.63	9.48218	1.59536	5.9436	2.78833e-09	1.67951e-06	NCS1
	ENSG00000107331	1618.72	3.01262	0.696407	4.32595	1.51879e-05	0.00186697	ABCA2
	ENSG00000107438	1250.26	6.01673	0.962145	6.25346	4.01453e-10	3.15402e-07	PDLIM1
	ENSG00000107447	7705.97	-3.76184	0.595371	-6.31848	2.64142e-10	2.16957e-07	DNTT
	ENSG00000107796	69.593	3.22566	0.888478	3.63055	0.000282821	0.0178069	ACTA2
	ENSG00000108821	39.4603	-4.78608	1.28143	-3.73497	0.000187741	0.0131491	COL1A1
	ENSG00000109794	89.1214	-6.83991	1.34405	-5.08903	3.59891e-07	9.42498e-05	FAM149A
	ENSG00000109906	4339.77	3.64896	1.09897	3.32034	0.000899063	0.043093	ZBTB16
	ENSG00000110002	641.56	4.87966	0.765056	6.37817	1.79213e-10	1.63516e-07	VWA5A
	ENSG00000110400	599.29	4.75558	1.07097	4.44045	8.97705e-06	0.00121966	NECTIN1
	ENSG00000110665	203.465	3.32371	0.8786	3.78296	0.000154973	0.0114301	C11orf21
	ENSG00000110693	72.6907	5.35285	1.46194	3.66147	0.000250774	0.0164781	SOX6
	ENSG00000110811	30.5673	-8.31283	2.25457	-3.6871	0.000226824	0.0151804	P3H3
	ENSG00000110841	189.19	-3.53016	0.893495	-3.95095	7.78402e-05	0.0064819	PPFIBP1
	ENSG00000111110	169.037	3.30688	0.84655	3.9063	9.37195e-05	0.00766691	PPM1H
	ENSG00000111266	1263.03	-4.58235	0.63243	-7.24562	4.30474e-13	5.98359e-10	DUSP16
	ENSG00000111674	1376.72	-2.22169	0.589256	-3.77033	0.000163031	0.0118789	ENO2
	ENSG00000111796	1442.79	5.20058	1.16976	4.44584	8.75478e-06	0.00119848	KLRB1
	ENSG00000112208	151.587	3.47062	1.05411	3.29247	0.000993112	0.0460142	BAG2
	ENSG00000112414	121.754	7.11139	1.47784	4.81202	1.49415e-06	0.000276558	ADGRG6
	ENSG00000113263	1302.25	2.05977	0.607833	3.38871	0.000702232	0.0353463	ITK
	ENSG00000114019	95.962	-5.62887	1.31785	-4.27126	1.94372e-05	0.00223714	AMOTL2
	ENSG00000114770	2532.33	-1.92526	0.583002	-3.30232	0.000958901	0.0453595	ABCC5
	ENSG00000114812	95.3734	3.08901	0.848687	3.63976	0.000272897	0.017539	VIPR1
	ENSG00000114923	51.0795	5.38259	1.27149	4.23328	2.30307e-05	0.00256891	SLC4A3
	ENSG00000115380	311.461	-25.5014	4.78499	-5.32946	9.85045e-08	3.63261e-05	EFEMP1
	ENSG00000115461	5390.25	-4.51582	0.829567	-5.44359	5.22188e-08	2.05129e-05	IGFBP5
	ENSG00000115705	137.24	-4.67814	1.21249	-3.85828	0.00011419	0.00885585	TPO
	ENSG00000116106	543.9	2.92848	0.818693	3.57702	0.00034754	0.0208639	EPHA4
	ENSG00000116574	1412.75	-6.98934	1.41528	-4.93849	7.87314e-07	0.000173497	RHOU
	ENSG00000116675	73.7898	5.20808	1.02188	5.09658	3.45848e-07	9.21042e-05	DNAJC6
	ENSG00000117020	1699.5	-3.53923	0.945026	-3.74511	0.000180316	0.0127732	AKT3
	ENSG00000117318	110.154	-5.17011	1.26852	-4.0757	4.58752e-05	0.00427301	ID3
	ENSG00000117322	513.396	-5.47547	1.26808	-4.31791	1.57511e-05	0.00191021	CR2
	ENSG00000118495	511.765	4.79047	0.970706	4.93503	8.01374e-07	0.000173845	PLAGL1
	ENSG00000118520	17.7547	7.67356	2.15188	3.56598	0.000362496	0.0215471	ARG1
	ENSG00000119900	1292.34	3.94668	0.684586	5.76505	8.1632e-09	3.98673e-06	OGFRL1
	ENSG00000122012	91.7617	-3.9546	0.947602	-4.17327	3.00259e-05	0.00306536	SV2C
	ENSG00000123453	153.426	-3.48566	0.948321	-3.67561	0.000237283	0.0157059	SARDH
	ENSG00000124191	2359.23	5.1786	1.01268	5.11374	3.15838e-07	8.91749e-05	TOX2
	ENSG00000124343	530.548	-7.78424	1.34448	-5.78979	7.0473e-09	3.53736e-06	XG
	ENSG00000124615	269.425	-5.16143	1.22166	-4.22493	2.39012e-05	0.00264966	MOCS1
	ENSG00000125798	42.9012	8.94679	1.92538	4.64677	3.37173e-06	0.000495343	FOXA2
	ENSG00000125821	266.042	3.49544	0.728332	4.79924	1.59266e-06	0.000284945	DTD1
	ENSG00000125869	119.843	6.80623	1.86156	3.65619	0.000255987	0.0165795	LAMP5
	ENSG00000125968	172.213	-3.70135	1.12397	-3.29311	0.000990862	0.0460142	ID1
	ENSG00000126878	225.976	-5.71465	1.07119	-5.33485	9.56216e-08	3.59976e-05	AIF1L
	ENSG00000127249	98.637	3.46153	0.891856	3.88126	0.000103917	0.00834571	ATP13A4
	ENSG00000127955	54.3931	4.11134	1.01481	4.05134	5.09258e-05	0.00457826	GNAI1
	ENSG00000128322	1508.27	5.88204	1.08776	5.40749	6.39139e-08	2.45729e-05	IGLL1
	ENSG00000128487	1190.61	3.31093	0.644957	5.13357	2.84291e-07	8.28572e-05	SPECC1
	ENSG00000128604	291.547	4.1227	0.706701	5.83373	5.42023e-09	2.88069e-06	IRF5
	ENSG00000128641	335.258	-4.95927	0.985618	-5.03163	4.86321e-07	0.000117171	MYO1B
	ENSG00000128656	120.827	-4.21787	1.26467	-3.33514	0.000852556	0.0411917	CHN1
	ENSG00000128872	1034.62	-3.60087	0.74412	-4.8391	1.30427e-06	0.000253321	TMOD2
	ENSG00000128918	6423.3	-7.02811	0.857077	-8.20009	2.40213e-16	7.2344e-13	ALDH1A2
	ENSG00000128965	31.0259	-4.01132	1.21673	-3.2968	0.000977929	0.0459104	CHAC1
	ENSG00000130158	103.035	5.95446	1.41772	4.20003	2.66875e-05	0.00287049	DOCK6
	ENSG00000130881	41.3223	7.49614	1.71854	4.36192	1.28926e-05	0.00162915	LRP3
	ENSG00000132170	36.5124	8.71801	2.01992	4.31603	1.58864e-05	0.00191378	PPARG
	ENSG00000132514	100.442	5.91551	1.53283	3.85921	0.000113755	0.00885585	CLEC10A
	ENSG00000132613	1263.02	-2.42793	0.647999	-3.74681	0.000179098	0.0127413	MTSS2
	ENSG00000133816	429.403	3.35378	0.782633	4.28525	1.82531e-05	0.00212796	MICAL2
	ENSG00000133818	159.697	-3.68444	1.05706	-3.48555	0.000491127	0.0276672	RRAS2
	ENSG00000133937	95.7188	3.67804	1.08795	3.38069	0.000723028	0.0360389	GSC
	ENSG00000133962	178.016	6.41642	1.53423	4.18217	2.88741e-05	0.00299859	CATSPERB
	ENSG00000134202	134.1	-3.53497	0.966586	-3.65717	0.000255014	0.0165759	GSTM3
	ENSG00000135083	148.985	-2.95041	0.789247	-3.73825	0.000185302	0.0130288	CCNJL
	ENSG00000135269	2078.39	4.33842	0.901677	4.8115	1.49804e-06	0.000276558	TES
	ENSG00000135318	733.757	4.63268	0.89988	5.1481	2.63134e-07	7.79482e-05	NT5E
	ENSG00000135525	41.915	5.67405	1.46997	3.85998	0.000113395	0.00885585	MAP7
	ENSG00000135636	314.732	4.00628	0.827882	4.83919	1.3037e-06	0.000253321	DYSF
	ENSG00000135862	152.901	4.1998	0.868879	4.83358	1.34096e-06	0.000255065	LAMC1
	ENSG00000136531	1680.91	-11.6902	1.23952	-9.43123	4.05296e-21	6.3173e-17	SCN2A
	ENSG00000136931	359.48	6.50917	1.23219	5.2826	1.27362e-07	4.34794e-05	NR5A1
	ENSG00000137185	137.936	4.85551	1.12019	4.33453	1.46073e-05	0.0018079	ZSCAN9
	ENSG00000137460	699.889	4.00126	0.958355	4.17513	2.97815e-05	0.00305768	FHDC1
	ENSG00000137509	779.082	2.84374	0.841655	3.37874	0.000728183	0.03605	PRCP
	ENSG00000137731	1095.94	-5.30674	1.26441	-4.19701	2.70464e-05	0.00287487	FXYD2
	ENSG00000137936	137.995	4.31991	1.31132	3.29432	0.000986612	0.0460142	BCAR3
	ENSG00000137962	629.768	-8.20272	0.875063	-9.37387	6.99204e-21	6.3173e-17	ARHGAP29
	ENSG00000138669	528.778	-5.65103	1.25271	-4.51104	6.45117e-06	0.000903664	PRKG2
	ENSG00000139116	147.222	3.22669	0.817455	3.94723	7.90597e-05	0.00655325	KIF21A
	ENSG00000139629	4344.5	-2.90227	0.848182	-3.42176	0.00062218	0.0324936	GALNT6
	ENSG00000140022	726.624	-4.97634	0.903589	-5.50731	3.64364e-08	1.53118e-05	STON2
	ENSG00000140807	106.273	3.60948	0.916839	3.93687	8.25508e-05	0.00681138	NKD1
	ENSG00000141748	67.0819	-5.29729	1.46718	-3.61054	0.000305565	0.0188803	ARL5C
	ENSG00000142102	10259.3	-2.89182	0.864412	-3.34541	0.0008216	0.0399094	PGGHG
	ENSG00000142173	520.043	3.65454	0.843023	4.33505	1.4573e-05	0.0018079	COL6A2
	ENSG00000143545	69.1625	-4.03771	1.06318	-3.79775	0.000146015	0.0109028	RAB13
	ENSG00000143786	177.939	3.66844	1.05858	3.46543	0.000529393	0.0288136	CNIH3
	ENSG00000143842	247.366	4.8325	1.19396	4.04747	5.17743e-05	0.00458608	SOX13
	ENSG00000144230	134.495	-4.88086	1.36727	-3.56978	0.000357275	0.0213697	GPR17
	ENSG00000144642	56.8801	5.36523	1.58753	3.3796	0.000725914	0.0360389	RBMS3
	ENSG00000145242	68.279	-9.46597	2.02275	-4.67974	2.87234e-06	0.000439857	EPHA5
	ENSG00000145808	60.1078	-6.72931	1.7416	-3.86386	0.000111608	0.0088068	ADAMTS19
	ENSG00000145911	229.058	2.81335	0.857961	3.27911	0.00104136	0.0478814	N4BP3
	ENSG00000145949	316.904	3.32615	0.947403	3.51081	0.000446743	0.0256274	MYLK4
	ENSG00000147257	52.1799	-4.19017	1.11776	-3.74872	0.00017774	0.0127413	GPC3
	ENSG00000147324	5513.69	-3.6098	0.650359	-5.55048	2.84894e-08	1.28701e-05	MFHAS1
	ENSG00000148346	47.781	7.72205	2.12678	3.63086	0.000282473	0.0178069	LCN2
	ENSG00000148488	377.304	-4.15829	0.78792	-5.27755	1.3092e-07	4.34794e-05	ST8SIA6
	ENSG00000148600	349.82	-3.37351	0.80889	-4.17054	3.03875e-05	0.00306844	CDHR1
	ENSG00000148935	227.016	-3.75236	0.711499	-5.27389	1.33565e-07	4.34794e-05	GAS2
	ENSG00000149150	111.318	3.3717	0.893702	3.77274	0.000161466	0.0118125	SLC43A1
	ENSG00000149201	303.72	5.71626	1.34073	4.26355	2.01209e-05	0.0022867	CCDC81
	ENSG00000149418	161.457	4.71181	1.3326	3.53579	0.000406554	0.0233963	ST14
	ENSG00000149451	140.214	-5.13911	1.38112	-3.72098	0.000198454	0.0136872	ADAM33
	ENSG00000150457	502.987	2.51805	0.672519	3.74421	0.000180959	0.0127732	LATS2
	ENSG00000150681	350.59	5.23521	0.848096	6.17289	6.70514e-10	4.66007e-07	RGS18
	ENSG00000151012	274.557	-3.07577	0.646705	-4.75605	1.97415e-06	0.000330304	SLC7A11
	ENSG00000151914	3565.91	6.2341	1.13802	5.47804	4.30062e-08	1.72694e-05	DST
	ENSG00000151952	921.134	-10.1247	1.2186	-8.30845	9.69618e-17	3.5042e-13	TMEM132D
	ENSG00000152527	609.928	-5.00992	1.51966	-3.29673	0.000978169	0.0459104	PLEKHH2
	ENSG00000152642	254.799	2.90963	0.711037	4.09209	4.27505e-05	0.00402345	GPD1L
	ENSG00000153233	47.5556	5.85343	1.41011	4.15104	3.30965e-05	0.00328601	PTPRR
	ENSG00000153707	1738.2	-4.63842	0.952602	-4.86921	1.12047e-06	0.000224965	PTPRD
	ENSG00000154237	223.745	4.86169	1.42891	3.40238	0.000668024	0.0343909	LRRK1
	ENSG00000154319	65.4136	4.60354	0.958875	4.80098	1.57889e-06	0.000284945	FAM167A
	ENSG00000154556	140.269	-7.05225	1.46796	-4.8041	1.5545e-06	0.000283736	SORBS2
	ENSG00000155980	68.021	-3.91213	0.976425	-4.00658	6.16032e-05	0.00530081	KIF5A
	ENSG00000156113	352.012	5.67646	0.966701	5.87199	4.30603e-09	2.37964e-06	KCNMA1
	ENSG00000157077	412.839	-6.32277	1.11106	-5.69075	1.26484e-08	6.01465e-06	ZFYVE9
	ENSG00000157890	52.3764	-5.67987	1.64657	-3.44951	0.000561603	0.0299356	MEGF11
	ENSG00000158488	193.83	-4.9441	1.10129	-4.48938	7.14303e-06	0.000985302	CD1E
	ENSG00000158966	154.067	2.81595	0.784514	3.58942	0.000331418	0.0200964	CACHD1
	ENSG00000159307	1209.05	-5.65036	0.910819	-6.20361	5.51825e-10	4.15478e-07	SCUBE1
	ENSG00000160062	536.678	-2.81765	0.775247	-3.63452	0.000278502	0.0177202	ZBTB8A
	ENSG00000161381	153.998	-3.33769	0.980023	-3.40573	0.000659883	0.0341664	PLXDC1
	ENSG00000163106	604.038	6.58172	1.37509	4.78641	1.69794e-06	0.000295017	HPGDS
	ENSG00000163359	326.567	3.91875	0.772534	5.07259	3.92429e-07	9.78693e-05	COL6A3
	ENSG00000163701	94.4189	-4.27529	0.852118	-5.01725	5.24162e-07	0.000123008	IL17RE
	ENSG00000163734	310.232	-5.46642	1.07794	-5.07117	3.95377e-07	9.78693e-05	CXCL3
	ENSG00000163827	121.18	-5.03553	0.842105	-5.97969	2.23561e-09	1.39302e-06	LRRC2
	ENSG00000164100	3392.03	-2.96888	0.76072	-3.90273	9.51151e-05	0.00770731	NDST3
	ENSG00000164251	67.372	-5.1772	1.23218	-4.20166	2.6496e-05	0.00286697	F2RL1
	ENSG00000164253	590.984	4.29675	0.839796	5.11643	3.11379e-07	8.91749e-05	WDR41
	ENSG00000164330	54.4441	7.76227	2.01946	3.84373	0.000121178	0.00931779	EBF1
	ENSG00000164626	835.326	-2.64474	0.662424	-3.99252	6.53758e-05	0.0055462	KCNK5
	ENSG00000164742	88.2822	4.27131	0.988581	4.32065	1.55573e-05	0.00189946	ADCY1
	ENSG00000165238	194.833	-5.46971	1.51513	-3.61005	0.000306139	0.0188803	WNK2
	ENSG00000165246	46.7223	-8.92405	1.87217	-4.76668	1.87289e-06	0.000319275	NLGN4Y
	ENSG00000165478	71.6199	-5.21795	1.54396	-3.37958	0.000725962	0.0360389	HEPACAM
	ENSG00000165646	275.393	4.80449	1.3891	3.45871	0.000542774	0.0291036	SLC18A2
	ENSG00000166086	867.077	-5.37302	0.974748	-5.51222	3.54342e-08	1.52451e-05	JAM3
	ENSG00000166123	221.686	4.62834	0.9082	5.09617	3.46601e-07	9.21042e-05	GPT2
	ENSG00000166206	539.077	-6.75557	1.30849	-5.16286	2.432e-07	7.4485e-05	GABRB3
	ENSG00000166352	327.046	-3.30849	0.683989	-4.83705	1.31777e-06	0.000253321	IFTAP
	ENSG00000166428	190.962	5.36024	1.54567	3.46791	0.000524517	0.0287213	PLD4
	ENSG00000166664	15.4108	7.46897	2.23903	3.3358	0.000850531	0.0411917	CHRFAM7A
	ENSG00000166741	45.6914	4.36553	1.32624	3.29166	0.000995988	0.0460294	NNMT
	ENSG00000166833	744.304	5.91693	1.33707	4.42528	9.63155e-06	0.00127972	NAV2
	ENSG00000166863	23.9098	-7.95912	2.29466	-3.46853	0.000523309	0.0287213	TAC3
	ENSG00000166897	42.1535	-5.0977	1.47082	-3.46589	0.000528471	0.0288136	ELFN2
	ENSG00000166900	311.107	2.78052	0.770616	3.60817	0.00030836	0.0189268	STX3
	ENSG00000166963	10391.3	-2.56312	0.738094	-3.47262	0.00051541	0.0283947	MAP1A
	ENSG00000167034	4603.46	-6.30521	0.736189	-8.56466	1.08395e-17	6.52902e-14	NKX3-1
	ENSG00000167535	550.983	-2.26291	0.60383	-3.74759	0.000178539	0.0127413	CACNB3
	ENSG00000167779	46.6048	3.86884	1.06264	3.64077	0.000271826	0.017539	IGFBP6
	ENSG00000167861	48.3581	-3.75289	1.00011	-3.75247	0.000175102	0.0126059	HID1
	ENSG00000168334	200.154	3.0395	0.728812	4.17048	3.03957e-05	0.00306844	XIRP1
	ENSG00000168904	547.096	-2.31909	0.642826	-3.60765	0.000308988	0.0189268	LRRC28
	ENSG00000168917	131.611	-3.43857	0.782099	-4.39659	1.09967e-05	0.0014093	SLC35G2
	ENSG00000169122	42.5577	-7.28551	2.13762	-3.40824	0.000653843	0.033951	FAM110B
	ENSG00000169184	269.185	3.93162	0.901171	4.36279	1.28414e-05	0.00162915	MN1
	ENSG00000169862	167.249	9.53049	1.98884	4.79198	1.65145e-06	0.000292565	CTNND2
	ENSG00000169994	16429.7	-6.18464	1.28545	-4.81125	1.49987e-06	0.000276558	MYO7B
	ENSG00000170558	583.492	-3.79813	1.15857	-3.27828	0.00104441	0.0478997	CDH2
	ENSG00000170627	48.0302	5.81164	1.63381	3.55712	0.000374942	0.021987	GTSF1
	ENSG00000171208	1043.6	-2.02146	0.583725	-3.46303	0.000534119	0.0289146	NETO2
	ENSG00000171435	769.079	-6.28016	1.44567	-4.34413	1.39831e-05	0.00175469	KSR2
	ENSG00000171611	124.503	-5.15194	1.53037	-3.36646	0.000761399	0.0373872	PTCRA
	ENSG00000171970	325.906	-3.1981	0.636779	-5.02231	5.10525e-07	0.000121384	ZNF57
	ENSG00000172379	283.671	8.02952	1.21662	6.59987	4.11529e-11	4.52558e-08	ARNT2
	ENSG00000172543	1314	2.81701	0.86018	3.27491	0.00105695	0.0483522	CTSW
	ENSG00000172986	671.836	-12.7674	1.71626	-7.43909	1.01383e-13	1.66544e-10	GXYLT2
	ENSG00000173068	225.089	3.84778	0.754744	5.09812	3.43038e-07	9.21042e-05	BNC2
	ENSG00000173585	749.147	4.48601	1.10337	4.06573	4.78833e-05	0.00439214	CCR9
	ENSG00000173905	1040.08	5.48748	1.07549	5.10229	3.3557e-07	9.21042e-05	GOLIM4
	ENSG00000174059	2465.45	-7.18992	0.920036	-7.81483	5.50377e-15	1.24316e-11	CD34
	ENSG00000174099	64.2053	4.54701	1.38969	3.27197	0.00106801	0.0487349	MSRB3
	ENSG00000174885	64.146	-3.42883	0.886974	-3.86577	0.000110741	0.00877672	NLRP6
	ENSG00000174938	110.584	-7.24624	1.74063	-4.16299	3.14102e-05	0.00315324	SEZ6L2
	ENSG00000175175	180.816	-4.57047	1.39334	-3.28023	0.00103722	0.0478125	PPM1E
	ENSG00000175318	57.4233	2.94308	0.899713	3.27114	0.00107116	0.0487554	GRAMD2A
	ENSG00000176659	68.1173	5.18203	0.996096	5.20234	1.96792e-07	6.23867e-05	LINC02910
	ENSG00000177103	113.968	-5.00996	0.99928	-5.01357	5.34292e-07	0.000123778	DSCAML1
	ENSG00000177398	721.74	3.78213	0.858462	4.40571	1.05437e-05	0.00137068	UMODL1
	ENSG00000177425	527.109	-3.96967	1.20148	-3.304	0.000953162	0.0452064	PAWR
	ENSG00000177469	194.72	-4.1186	0.710062	-5.80034	6.6181e-09	3.41683e-06	CAVIN1
	ENSG00000177706	78.1398	3.55343	0.873055	4.0701	4.6992e-05	0.00433238	FAM20C
	ENSG00000178115	897.329	6.5921	1.27545	5.16843	2.36064e-07	7.35461e-05	GOLGA8Q
	ENSG00000178199	463.049	2.84392	0.692618	4.10605	4.02483e-05	0.00380779	ZC3H12D
	ENSG00000178726	223.143	5.32562	1.5322	3.47581	0.000509322	0.0281451	THBD
	ENSG00000179344	646.773	5.37689	1.44663	3.71685	0.000201726	0.01386	HLA-DQB1
	ENSG00000179639	127.048	5.28733	1.41654	3.73256	0.000189543	0.0132241	FCER1A
	ENSG00000179869	620.253	4.74667	1.00643	4.71637	2.40096e-06	0.000387368	ABCA13
	ENSG00000179934	45.7576	-5.74117	1.42645	-4.02481	5.70225e-05	0.00495383	CCR8
	ENSG00000180340	63.1905	3.65632	1.04427	3.50131	0.000462973	0.0264745	FZD2
	ENSG00000180539	20.635	7.89516	2.14197	3.68594	0.000227856	0.0151932	LINC02908
	ENSG00000182963	863.268	-4.9343	0.929297	-5.30972	1.09795e-07	3.96801e-05	GJC1
	ENSG00000183242	134.593	7.32924	1.56532	4.68228	2.83705e-06	0.000439857	WT1-AS
	ENSG00000183421	195.33	-6.26683	1.32619	-4.72545	2.29601e-06	0.000377172	RIPK4
	ENSG00000183696	316.119	3.46382	0.770072	4.49805	6.85805e-06	0.000953269	UPP1
	ENSG00000183742	1091.19	6.36944	1.33458	4.77262	1.81842e-06	0.000312942	MACC1
	ENSG00000184113	49.5683	-7.53856	1.71051	-4.4072	1.04717e-05	0.00137068	CLDN5
	ENSG00000184226	932.411	-3.31892	0.898837	-3.69246	0.000222094	0.0149748	PCDH9
	ENSG00000184730	426.746	3.3095	0.976109	3.39051	0.000697636	0.0353117	APOBR
	ENSG00000184937	86.5913	6.26376	1.37142	4.56736	4.93905e-06	0.000702745	WT1
	ENSG00000185052	112.166	8.01534	1.36537	5.87046	4.34578e-09	2.37964e-06	SLC24A3
	ENSG00000185483	91.2795	-4.16793	1.12448	-3.70653	0.000210116	0.0142202	ROR1
	ENSG00000185551	87.4424	6.1989	1.47319	4.20781	2.57862e-05	0.00280697	NR2F2
	ENSG00000185565	48.389	-8.9686	1.88429	-4.75968	1.93903e-06	0.00032746	LSAMP
	ENSG00000185736	772.736	4.60899	0.92384	4.98895	6.07085e-07	0.000138861	ADARB2
	ENSG00000185760	115.326	5.04507	1.22334	4.12402	3.72323e-05	0.00354099	KCNQ5
	ENSG00000185920	331.706	-4.19185	1.19885	-3.49656	0.0004713	0.0267811	PTCH1
	ENSG00000186399	945.222	4.73986	1.07028	4.42862	9.48365e-06	0.0012694	GOLGA8R
	ENSG00000187122	942.376	-3.99739	1.08812	-3.67368	0.000239086	0.0157675	SLIT1
	ENSG00000187240	119.184	4.43062	1.03438	4.28337	1.84081e-05	0.00213227	DYNC2H1
	ENSG00000188290	771.676	-6.24014	1.51105	-4.12968	3.63272e-05	0.00349167	HES4
	ENSG00000188517	165.949	6.3452	1.59128	3.98749	6.67748e-05	0.00563841	COL25A1
	ENSG00000188933	23.8887	8.10242	1.99895	4.05333	5.04939e-05	0.00457826	USP32P1
	ENSG00000189060	1987.76	-5.6129	0.696256	-8.06154	7.53402e-16	1.94485e-12	H1-0
	ENSG00000189182	23.8859	8.10627	2.21534	3.65915	0.000253056	0.016508	KRT77
	ENSG00000189367	338.97	-3.61534	0.857806	-4.21463	2.50186e-05	0.00273991	KIAA0408
	ENSG00000196581	1791.71	-6.64973	0.792276	-8.3932	4.73068e-17	2.13709e-13	AJAP1
	ENSG00000196876	668.994	-3.05371	0.730697	-4.17918	2.9256e-05	0.00302089	SCN8A
	ENSG00000196922	23.2401	8.06319	1.99017	4.05151	5.08877e-05	0.00457826	ZNF252P
	ENSG00000197121	237.118	-2.98752	0.840664	-3.55376	0.000379768	0.0220656	PGAP1
	ENSG00000197879	242.372	-2.60114	0.766931	-3.39163	0.000694782	0.035266	MYO1C
	ENSG00000197992	169.905	6.59433	1.20272	5.48285	4.18524e-08	1.7188e-05	CLEC9A
	ENSG00000198520	684.436	-4.72874	0.959253	-4.92961	8.23954e-07	0.00017415	ARMH1
	ENSG00000198624	2164.79	2.00046	0.604616	3.30864	0.000937495	0.0445803	CCDC69
	ENSG00000198691	217.06	-3.64117	0.951917	-3.82509	0.000130726	0.00988374	ABCA4
	ENSG00000198838	145.259	4.47943	0.916028	4.89006	1.00807e-06	0.000204672	RYR3
	ENSG00000198947	532.674	2.99543	0.710243	4.21747	2.47061e-05	0.00272219	DMD
	ENSG00000198959	47.0756	4.21762	1.29233	3.26359	0.00110012	0.0499474	TGM2
	ENSG00000199337	111.622	24.2933	4.78534	5.07661	3.8423e-07	9.78693e-05	RNA5S3
	ENSG00000201588	88.3462	-23.7791	4.78543	-4.96906	6.72778e-07	0.000151964	RNA5S2
	ENSG00000203546	16.5149	-7.41851	2.13253	-3.47873	0.000503797	0.0280111
	ENSG00000204099	94.6202	-3.08653	0.799287	-3.8616	0.000112646	0.00885005	NEU4
	ENSG00000204580	282.081	-2.69148	0.803185	-3.35101	0.000805183	0.0392174	DDR1
	ENSG00000204681	541.83	-2.88396	0.698347	-4.12969	3.63255e-05	0.00349167	GABBR1
	ENSG00000204682	31.5674	-8.35887	2.34207	-3.56901	0.000358331	0.0213697	MIR1915HG
	ENSG00000205683	1138.32	4.69232	0.742416	6.32034	2.60984e-10	2.16957e-07	DPF3
	ENSG00000206127	2337.72	5.11847	1.19884	4.26953	1.95884e-05	0.00224027	GOLGA8O
	ENSG00000207005	240.571	-25.2281	4.78504	-5.27227	1.34745e-07	4.34794e-05	RNU1-2
	ENSG00000207389	250.479	-25.2862	4.78504	-5.28443	1.26097e-07	4.34794e-05	RNU1-4
	ENSG00000211696	240.665	6.24553	1.53144	4.07821	4.5383e-05	0.00424907	TRGV8
	ENSG00000211956	39.6064	-3.92959	1.12864	-3.48171	0.00049822	0.0278725	IGHV4-34
	ENSG00000212719	264.9	-2.43465	0.707256	-3.4424	0.000576586	0.0304646	LINC02693
	ENSG00000213949	1905.12	-3.64409	1.0658	-3.41911	0.000628255	0.0327163	ITGA1
	ENSG00000213965	174.35	3.06803	0.903652	3.39515	0.000685909	0.0351115	NUDT19
	ENSG00000214338	1173.17	-4.95652	0.751578	-6.59482	4.2576e-11	4.52558e-08	MTCL3
	ENSG00000221866	307.265	3.6763	1.01135	3.63506	0.00027792	0.0177202	PLXNA4
	ENSG00000223631	109.64	-10.1535	1.92513	-5.27418	1.33352e-07	4.34794e-05	LINC01120
	ENSG00000224373	102.95	-5.42377	1.55616	-3.48535	0.000491486	0.0276672	IGHV4-59
	ENSG00000224652	31.1809	5.18979	1.54821	3.35212	0.00080196	0.0392174	LINC00885
	ENSG00000225756	184.438	-4.40727	0.92876	-4.74533	2.08168e-06	0.000345101	DBH-AS1
	ENSG00000225783	1518.73	-2.37051	0.715507	-3.31305	0.000922858	0.0440001	MIAT
	ENSG00000226777	392.911	3.88763	1.06224	3.65985	0.000252367	0.016508	FAM30A
	ENSG00000228168	26.8123	-6.69386	1.8846	-3.55188	0.000382491	0.0221526	HNRNPA1P21
	ENSG00000228793	106.635	6.19295	1.5865	3.90352	9.48039e-05	0.00770731
	ENSG00000229140	197.235	-5.70582	1.59226	-3.58346	0.000339066	0.0204231	CCDC26
	ENSG00000229589	128.411	-3.13421	0.914026	-3.42902	0.000605767	0.0318204	ACVR2B-AS1
	ENSG00000230006	67.7232	-7.95844	2.23725	-3.55725	0.000374762	0.021987	ANKRD36BP2
	ENSG00000230524	46.2717	5.24177	1.30168	4.02692	5.65129e-05	0.00495383	COL6A4P1
	ENSG00000230922	40.3922	-8.71454	2.10823	-4.13359	3.57145e-05	0.00346968
	ENSG00000231513	186.321	-9.50055	2.02004	-4.70314	2.56185e-06	0.000409669	E2F6P4
	ENSG00000232653	3180.86	5.30515	1.08306	4.8983	9.66674e-07	0.000198498	GOLGA8N
	ENSG00000233056	165.997	-6.56159	1.029	-6.37667	1.80981e-10	1.63516e-07	ERVH48-1
	ENSG00000233306	555.497	6.53914	0.872592	7.49392	6.68452e-14	1.20789e-10	TRGV2
	ENSG00000233834	55.0186	7.83055	1.67288	4.68087	2.85655e-06	0.000439857	GIRGL
	ENSG00000234170	42.1206	8.92207	1.81032	4.92845	8.28825e-07	0.00017415	LINC02645
	ENSG00000234432	139.908	-4.67548	1.06056	-4.40851	1.04082e-05	0.00137068	LINC02983
	ENSG00000235033	25.2749	-5.6485	1.66513	-3.39223	0.000693257	0.035266	DAAM2-AS1
	ENSG00000236283	307.032	-7.09804	0.925755	-7.6673	1.7566e-14	3.52687e-11
	ENSG00000237471	40.0983	5.59554	1.37904	4.05756	4.95889e-05	0.00452562
	ENSG00000237667	45.826	-8.89433	1.801	-4.93855	7.87059e-07	0.000173497	LINC01115
	ENSG00000237819	314.685	-3.45966	0.834345	-4.14656	3.37513e-05	0.00333271	CDK6-AS1
	ENSG00000237978	33.4677	4.36877	1.29184	3.38182	0.000720078	0.0360389	KCNMB2-AS1
	ENSG00000239268	69.1543	-9.4842	1.86967	-5.07265	3.92322e-07	9.78693e-05	LINC03051
	ENSG00000244405	2072.8	3.29673	0.958991	3.43771	0.000586652	0.0309061	ETV5
	ENSG00000245526	394.084	9.04749	1.46235	6.18693	6.13461e-10	4.4341e-07	MIR9-2HG
	ENSG00000245848	99.2016	3.45405	0.959761	3.59887	0.000319609	0.0195113	CEBPA
	ENSG00000248596	34.2778	8.62692	2.14521	4.02148	5.78324e-05	0.00500015
	ENSG00000249242	44.948	-7.44586	1.93195	-3.85406	0.000116177	0.00897144	TMEM150C
	ENSG00000250544	47.9276	7.62258	1.71935	4.4334	9.27597e-06	0.00125087	LINC02059
	ENSG00000251138	70.7554	3.34589	0.901061	3.71328	0.000204591	0.0140036	LINC02882
	ENSG00000253250	215.971	-3.58853	0.918682	-3.90618	9.3768e-05	0.00766691	C8orf88
	ENSG00000255026	3539.11	-3.21738	0.874295	-3.67997	0.000233258	0.0154962
	ENSG00000255330	567.953	-5.54809	0.754801	-7.3504	1.97617e-13	2.97579e-10
	ENSG00000255833	46.4244	6.23759	1.64359	3.7951	0.000147583	0.0109746	TIFAB
	ENSG00000257060	23.7464	-5.46805	1.58637	-3.4469	0.00056706	0.0301376
	ENSG00000259228	40.0619	-8.69583	2.16044	-4.02504	5.69664e-05	0.00495383	HNRNPA1P62
	ENSG00000259477	20.1767	-7.71276	2.06705	-3.73128	0.000190506	0.0132402
	ENSG00000259495	23.9564	6.71995	1.99397	3.37014	0.000751291	0.0369914	ARNT2-DT
	ENSG00000266524	508.033	-2.91934	0.847755	-3.44361	0.000574009	0.0304174	GDF10
	ENSG00000267374	78.1586	-9.66519	1.75126	-5.51899	3.40952e-08	1.50269e-05	MIR924HG
	ENSG00000267551	47.5726	-4.86132	1.38899	-3.49989	0.000465452	0.0265322	GNA15-DT
	ENSG00000268555	1862.37	-3.65717	1.02834	-3.55639	0.000375981	0.021987
	ENSG00000270505	23.0989	8.05728	2.03446	3.96039	7.48269e-05	0.00625982	IGHV1OR15-1
	ENSG00000271133	34.6797	6.01454	1.56801	3.83578	0.000125167	0.0095629	ITGB8-AS1
	ENSG00000272476	323.209	-2.36108	0.709161	-3.3294	0.000870333	0.0419384
	ENSG00000272512	95.4408	-8.46866	2.02322	-4.18574	2.84237e-05	0.00296888
	ENSG00000273084	68.014	-6.33078	1.35253	-4.68067	2.85932e-06	0.000439857	LINC03073
	ENSG00000273129	132.414	3.79655	0.883195	4.29866	1.71836e-05	0.00202946	PACERR
	ENSG00000273257	25.6201	-8.05498	1.94542	-4.14049	3.46561e-05	0.00340345	LINC02928
	ENSG00000276210	42.9098	-4.08585	1.17388	-3.48065	0.000500202	0.0278971	LINC00226
	ENSG00000277443	1504.06	-3.27569	0.913363	-3.5864	0.000335273	0.0202621	MARCKS
	ENSG00000277586	75.7595	-4.08058	0.973282	-4.1926	2.75775e-05	0.00291419	NEFL
	ENSG00000278591	164.715	-24.6687	4.78515	-5.15527	2.5327e-07	7.62765e-05	U2
	ENSG00000279086	70.1377	3.53763	1.04302	3.3917	0.000694606	0.035266
	ENSG00000280177	123.702	-4.6256	0.989166	-4.67626	2.92147e-06	0.000443267
	ENSG00000280362	42.666	3.63652	1.05039	3.46206	0.000536049	0.0289146
	ENSG00000280800	640.904	-26.6343	4.78491	-5.56632	2.60179e-08	1.2055e-05
	ENSG00000280953	77.3635	4.6351	0.944477	4.90759	9.22041e-07	0.000191509	LINC01163
	ENSG00000283122	23.2478	8.0672	2.14672	3.75792	0.000171334	0.012384	HYMAI
	ENSG00000283633	130.546	6.6872	1.55002	4.31427	1.60132e-05	0.00191628
	ENSG00000284776	51.9633	3.26647	0.937895	3.48277	0.000496259	0.027849
	ENSG00000285578	19.8996	7.83771	2.1696	3.61252	0.000303242	0.0188302
	ENSG00000286088	14.6422	7.39674	2.18672	3.38257	0.000718107	0.0360389
	ENSG00000286190	170.865	2.34957	0.686097	3.42455	0.000615825	0.032255
	ENSG00000286269	88.8634	-7.50096	1.85391	-4.04602	5.20948e-05	0.00459196
	ENSG00000286435	29.7762	-8.27537	2.13713	-3.8722	0.000107858	0.0085859
	ENSG00000287382	40.8584	6.41608	1.76675	3.63158	0.000281696	0.0178069
	ENSG00000288782	44.4284	4.71643	1.10679	4.26135	2.03194e-05	0.00229482
	ENSG00000288960	39.8616	-7.26068	1.78216	-4.0741	4.61929e-05	0.00428054
	ENSG00000289198	15.1759	-7.29624	2.17693	-3.35162	0.000803408	0.0392174
	ENSG00000289746	207.946	4.27913	1.20194	3.56017	0.00037061	0.0218854	TARP
	ENSG00000290382	23.0607	5.76453	1.66602	3.46005	0.000540068	0.0290447	ZNF876P
	ENSG00000290418	107.527	4.92236	1.41202	3.48605	0.000490214	0.0276672	TPTEP1
	ENSG00000291059	132.16	-6.55886	1.43801	-4.56105	5.0898e-06	0.000718537	CLEC4OP
	ENSG00000291265	25.9378	-8.07118	1.94201	-4.15611	3.23719e-05	0.00323182
	ENSG00000292348	6372.04	-2.43839	0.61315	-3.97683	6.9841e-05	0.00586989	CD99
	ENSG00000293363	16.6064	7.58054	2.13223	3.55523	0.000377653	0.0220135
	ENSG00000293475	50.4571	3.7209	1.02797	3.61967	0.000294983	0.0184441
	ENSG00000293489	768.609	-2.38931	0.634982	-3.7628	0.000168021	0.0121933
TLX3 sample specific differential analysis	ENSG00000010278	155.564	4.42864	1.11069	3.98729	6.6833e-05	0.0208697	CD9
	ENSG00000046653	100.895	5.02272	0.920524	5.45637	4.85967e-08	8.0677e-05	GPM6B
	ENSG00000074181	1632.16	-3.33125	0.755436	-4.40971	1.0351e-05	0.00503194	NOTCH3
	ENSG00000076356	133.511	4.49955	1.21185	3.71298	0.000204835	0.0473801	PLXNA2
	ENSG00000083857	1708.01	-3.40405	0.761001	-4.47313	7.70835e-06	0.00401177	FAT1
	ENSG00000085563	568.477	4.35489	0.974871	4.46715	7.92704e-06	0.00401408	ABCB1
	ENSG00000106070	367.35	4.71816	0.706733	6.67601	2.45529e-11	1.15006e-07	GRB10
	ENSG00000106852	61.0536	7.93005	1.74472	4.54517	5.48907e-06	0.00342811	LHX6
	ENSG00000113196	29.0995	-4.59531	1.23337	-3.72582	0.000194684	0.0467641	HAND1
	ENSG00000115318	150.342	4.54734	1.22264	3.71927	0.0001998	0.0467932	LOXL3
	ENSG00000119900	731.71	2.4486	0.640396	3.82358	0.000131528	0.0342265	OGFRL1
	ENSG00000121769	37.4509	8.63886	2.25461	3.83165	0.000127288	0.0335898	FABP3
	ENSG00000128422	38.069	8.67013	2.16565	4.00347	6.24197e-05	0.0198219	KRT17
	ENSG00000133069	129.492	3.30325	0.820216	4.02729	5.64237e-05	0.0185466	TMCC2
	ENSG00000135047	63.2593	3.90031	0.949746	4.10668	4.01378e-05	0.0147455	CTSL
	ENSG00000135318	62.2345	5.14462	1.07619	4.78042	1.74927e-06	0.00126055	NT5E
	ENSG00000136048	150.728	3.34527	0.850231	3.93454	8.33556e-05	0.0247897	DRAM1
	ENSG00000139910	69.266	-6.66585	1.77614	-3.753	0.000174728	0.0442393	NOVA1
	ENSG00000143365	85.4157	-4.26581	1.10477	-3.86127	0.000112801	0.0310801	RORC
	ENSG00000148677	423.163	-7.15167	1.32427	-5.40046	6.64711e-08	8.30268e-05	ANKRD1
	ENSG00000152192	1186.87	5.0057	1.29418	3.86784	0.000109802	0.0307052	POU4F1
	ENSG00000154319	144.348	4.92696	1.00152	4.91947	8.67778e-07	0.000650347	FAM167A
	ENSG00000154358	4379.51	-2.52325	0.628495	-4.01474	5.95105e-05	0.0192239	OBSCN
	ENSG00000156414	73.4553	8.20962	2.14179	3.83306	0.000126559	0.0335898	TDRD9
	ENSG00000156463	49.6371	7.54823	2.01646	3.74331	0.000181612	0.0453691	SH3RF2
	ENSG00000157152	46.604	8.96086	2.30033	3.89547	9.80105e-05	0.0282512	SYN2
	ENSG00000158477	223.737	-5.25948	0.965846	-5.44546	5.16719e-08	8.0677e-05	CD1A
	ENSG00000158481	239.284	-5.68681	1.05059	-5.41297	6.19888e-08	8.30268e-05	CD1C
	ENSG00000158485	633.795	-4.2277	0.79577	-5.31271	1.08006e-07	0.000126475	CD1B
	ENSG00000158488	612.636	-4.27811	0.678995	-6.30065	2.96396e-10	1.11066e-06	CD1E
	ENSG00000164176	142.176	6.88777	1.623	4.24385	2.19721e-05	0.00915841	EDIL3
	ENSG00000165029	1433.28	3.88362	0.999616	3.88512	0.00010228	0.0290353	ABCA1
	ENSG00000165030	1192.43	2.5335	0.660494	3.83577	0.000125171	0.0335898	NFIL3
	ENSG00000165409	335.505	-5.02718	0.813345	-6.18087	6.37503e-10	1.70632e-06	TSHR
	ENSG00000170324	142.856	7.69896	1.94752	3.95322	7.71063e-05	0.023301	FRMPD2
	ENSG00000170893	84.1831	4.92915	1.05699	4.66337	3.11073e-06	0.00200975	TRH
	ENSG00000176320	214.856	-4.97511	0.95736	-5.1967	2.02861e-07	0.000205546
	ENSG00000176597	166.86	4.31079	0.987132	4.36699	1.25972e-05	0.00575663	B3GNT5
	ENSG00000177098	112.674	6.55327	1.75628	3.73134	0.000190462	0.0467641	SCN4B
	ENSG00000183018	272.639	3.32849	0.774534	4.2974	1.72811e-05	0.00752974	SPNS2
	ENSG00000187800	34.2841	6.14537	1.51821	4.04779	5.17043e-05	0.0172988	PEAR1
	ENSG00000196565	429.058	4.90026	1.08299	4.52476	6.04649e-06	0.00365442	HBG2
	ENSG00000198018	438.825	2.79857	0.64615	4.33115	1.48333e-05	0.00661706	ENTPD7
	ENSG00000198223	80.7231	7.41699	1.74781	4.2436	2.19966e-05	0.00915841	CSF2RA
	ENSG00000200370	86.6161	-9.95329	1.79332	-5.55019	2.85359e-08	5.34649e-05	RNA5S17
	ENSG00000202252	55.8843	-9.32108	1.79107	-5.20419	1.9484e-07	0.000205546	SNORD14C
	ENSG00000202257	247.773	-11.4678	1.71029	-6.70517	2.01172e-11	1.15006e-07	RNA5S16
	ENSG00000204099	1310.09	5.90326	1.58372	3.72746	0.000193418	0.0467641	NEU4
	ENSG00000205784	36.6348	-5.04515	1.23418	-4.08786	4.35377e-05	0.015391	ARRDC5
	ENSG00000206656	97.9008	-10.1286	1.69499	-5.9756	2.29242e-09	5.26593e-06	SNORD116-17
	ENSG00000207460	48.2798	9.00865	1.77828	5.06592	4.06423e-07	0.000331076	SNORD116-19
	ENSG00000211675	23.3035	-8.05607	1.97425	-4.08058	4.49241e-05	0.015587	IGLC1
	ENSG00000211895	124.659	-5.87418	1.30896	-4.48768	7.20019e-06	0.00401177	IGHA1
	ENSG00000213071	34.5221	-8.62455	1.84245	-4.68103	2.85442e-06	0.00191002	LPAL2
	ENSG00000214145	61.888	-5.29169	1.28536	-4.11688	3.84039e-05	0.0143907	LINC00887
	ENSG00000214894	73.3931	-4.02504	1.06307	-3.78626	0.00015293	0.0392507	LINC00243
	ENSG00000226725	18.1405	-7.69435	2.06796	-3.72074	0.000198641	0.0467932	PABPC1L2B-AS1
	ENSG00000229914	147.097	-4.37072	0.972257	-4.49544	6.94271e-06	0.00401177
	ENSG00000236656	104.165	-10.2171	2.01263	-5.07648	3.84487e-07	0.000331076
	ENSG00000243509	135.239	10.4934	1.94052	5.40751	6.39075e-08	8.30268e-05	TNFRSF6B
	ENSG00000244405	384.167	3.64739	0.774785	4.70761	2.5064e-06	0.00173926	ETV5
	ENSG00000256500	51.5297	9.10227	1.77009	5.14225	2.71465e-07	0.000254308
	ENSG00000259080	48.9497	-5.33887	1.28005	-4.17085	3.03471e-05	0.0120975
	ENSG00000260073	26.4582	8.13778	1.94799	4.17752	2.94709e-05	0.0120036
	ENSG00000260727	28.159	-8.33095	1.89033	-4.40714	1.04743e-05	0.00503194	SLC7A5P1
	ENSG00000262655	427.757	-3.36053	0.751199	-4.47355	7.69308e-06	0.00401177	SPON1
	ENSG00000267520	244.034	11.3458	1.68839	6.71985	1.8191e-11	1.15006e-07
	ENSG00000270757	31.5443	-8.49202	2.0392	-4.16439	3.12189e-05	0.0121858	HSPE1-MOB4
	ENSG00000272617	24.0446	8.00682	1.97448	4.05516	5.01006e-05	0.017067
	ENSG00000273709	135.991	-10.6021	1.70718	-6.21031	5.28795e-10	1.65125e-06	U2
	ENSG00000274432	126.001	-10.4918	1.7605	-5.95954	2.52954e-09	5.26593e-06	U2
	ENSG00000274917	89.8146	23.851	4.78543	4.98409	6.22555e-07	0.000486008	RNA5-8SN5
	ENSG00000275038	596.147	-2.74468	0.670978	-4.09056	4.30326e-05	0.015391
	ENSG00000275215	166.216	-24.8429	4.78516	-5.19165	2.08442e-07	0.000205546	RNA5-8SN3
	ENSG00000278233	2808.42	2.54994	0.644471	3.95664	7.60113e-05	0.023301	RNA5-8SN2
	ENSG00000284543	1185.92	-3.35892	0.662106	-5.07308	3.91427e-07	0.000331076	LINC01226
	ENSG00000287326	19.5844	-7.80659	2.00385	-3.8958	9.78761e-05	0.0282512
	ENSG00000287335	364.212	-2.81117	0.681279	-4.12631	3.68636e-05	0.0140954
	ENSG00000288208	28.0965	-8.32686	1.89814	-4.38685	1.15003e-05	0.00538674
	ENSG00000291262	170.52	-6.88835	1.01965	-6.75558	1.42268e-11	1.15006e-07
	ENSG00000292373	49.6778	-6.54392	1.45959	-4.48341	7.34612e-06	0.00401177	IL9R
